# Discovery of Flaviviridae-derived endogenous viral elements in shrew genomes provide novel insights into *Pestivirus* ancient history

**DOI:** 10.1101/2022.02.11.480044

**Authors:** YQ Li, M Bletsa, Z Zisi, I Boonen, S Gryseels, L Kafetzopoulou, JP Webster, S Catalano, OG Pybus, F Van de Perre, HT Li, YY Li, YC Li, A Abramov, P Lymberakis, P Lemey, S Lequime

**Author notes:** corresponding author: Sebastian Lequime.

## Abstract

As viral genomic imprints in host genomes, endogenous viral elements (EVEs) shed light on the deep evolutionary history of viruses, ancestral host ranges, and ancient viral-host interactions. In addition, they may provide crucial information for calibrating viral evolutionary timescales. In this study, we conducted a comprehensive *in silico* screening of a large dataset of available mammalian genomes for EVEs deriving from members of the viral family *Flaviviridae*, an important group of viruses including well-known human pathogens. We identified two novel pestivirus-like EVEs in the reference genome of the Indochinese shrew (*Crocidura indochinensis*). Homologs of these novel EVEs were subsequently detected *in vivo* by molecular detection and sequencing in 27 shrew species, including 26 species representing a wide distribution within the Crocidurinae subfamily and one in the Soricinae subfamily. Based on this wide distribution, we estimate that the integration event occurred before the last common ancestor of the subfamily, about 10.8 million years ago, attesting to an ancient origin of pestiviruses and *Flaviviridae* in general. Moreover, we provide the first description of *Flaviviridae*-derived EVEs in mammals even though the family encompasses numerous mammal-infecting members, including major human pathogens such as Zika, dengue, or hepatitis C viruses. This also suggests that shrews were past and perhaps also current natural reservoirs of pestiviruses. Taken together, our results expand the current known *Pestivirus* host range and provide novel insight into the ancient evolutionary history of pestiviruses and the *Flaviviridae* family in general.
