## Supplementary Table S2 for "Discovery of Flaviviridae-derived endogenous viral elements in shrew genomes provide novel insights into *Pestivirus* ancient history"

### Sheet: Sheet1
Accession No.	Description	Sequence Length (aa)	Genus	Virus
YP_009259672	polyprotein [Diaphorina citri flavi-like virus]	8960	other	Diaphorina citri flavi-like virus
QPB69979	polyprotein [Rodent hepacivirus]	2849	unclassifiedHepacivirus	Rodent hepacivirus
QNS27227	polyprotein, partial [Rodent hepacivirus]	3077	unclassifiedHepacivirus	Rodent hepacivirus
QNS27226	polyprotein [Rodent hepacivirus]	3236	unclassifiedHepacivirus	Rodent hepacivirus
QNS27225	polyprotein [Rodent hepacivirus]	2821	unclassifiedHepacivirus	Rodent hepacivirus
QNS27222	polyprotein [Rodent hepacivirus]	3141	unclassifiedHepacivirus	Rodent hepacivirus
QNS27214	polyprotein, partial [Rodent hepacivirus]	3059	unclassifiedHepacivirus	Rodent hepacivirus
QNS27213	polyprotein, partial [Rodent hepacivirus]	3025	unclassifiedHepacivirus	Rodent hepacivirus
QNS27212	polyprotein [Rodent hepacivirus]	3256	unclassifiedHepacivirus	Rodent hepacivirus
QNS27210	polyprotein [Rodent hepacivirus]	2818	unclassifiedHepacivirus	Rodent hepacivirus
QNS27208	polyprotein [Rodent hepacivirus]	3124	unclassifiedHepacivirus	Rodent hepacivirus
QNS27207	polyprotein, partial [Rodent hepacivirus]	2868	unclassifiedHepacivirus	Rodent hepacivirus
QNS27204	polyprotein, partial [Rodent hepacivirus]	3023	unclassifiedHepacivirus	Rodent hepacivirus
QNS27203	polyprotein [Rodent hepacivirus]	3242	unclassifiedHepacivirus	Rodent hepacivirus
QNS27202	polyprotein, partial [Rodent hepacivirus]	3106	unclassifiedHepacivirus	Rodent hepacivirus
QNS27201	polyprotein [Rodent hepacivirus]	2819	unclassifiedHepacivirus	Rodent hepacivirus
QNS27200	polyprotein, partial [Rodent hepacivirus]	3086	unclassifiedHepacivirus	Rodent hepacivirus
QNS27199	polyprotein [Rodent hepacivirus]	3142	unclassifiedHepacivirus	Rodent hepacivirus
QNS27194	polyprotein, partial [Rodent hepacivirus]	3104	unclassifiedHepacivirus	Rodent hepacivirus
QNS27192	polyprotein [Rodent hepacivirus]	3109	unclassifiedHepacivirus	Rodent hepacivirus
QNS27189	polyprotein [Rodent hepacivirus]	3135	unclassifiedHepacivirus	Rodent hepacivirus
QNS27187	polyprotein [Rodent hepacivirus]	2815	unclassifiedHepacivirus	Rodent hepacivirus
QNS27185	polyprotein [Rodent hepacivirus]	3079	unclassifiedHepacivirus	Rodent hepacivirus
QNS27184	polyprotein [Rodent hepacivirus]	3256	unclassifiedHepacivirus	Rodent hepacivirus
QNS27182	polyprotein, partial [Rodent hepacivirus]	3085	unclassifiedHepacivirus	Rodent hepacivirus
QNS27181	polyprotein [Rodent hepacivirus]	3072	unclassifiedHepacivirus	Rodent hepacivirus
QLM02866	polyprotein [Rodent hepacivirus]	2953	unclassifiedHepacivirus	Rodent hepacivirus
QLM02863	polyprotein [Rodent hepacivirus]	2752	unclassifiedHepacivirus	Rodent hepacivirus
AXE71873	NS5-like protein [Alongshan virus]	914	other	Alongshan virus
YP_009325369	polyprotein [Guereza hepacivirus]	3333	Hepacivirus	Guereza hepacivirus
YP_002790881	polyprotein [Zika virus]	3419	Flavivirus	Zika virus
YP_009109558	polyprotein [Norway rat hepacivirus 2]	2855	Hepacivirus	Norway rat hepacivirus 2
YP_009109557	flavivirus polyprotein [Norway rat hepacivirus 1]	2991	Hepacivirus	Norway rat hepacivirus 1
ABU68272	polyprotein, partial [Hepatitis C virus subtype 4f]	3010	Hepacivirus	Hepatitis C virus subtype 4f
YP_009058898	polyprotein [Equine hepacivirus JPN3/JAPAN/2013]	2943	unclassifiedHepacivirus	Equine hepacivirus JPN3/JAPAN/2013
YP_002922020	polyprotein [Wesselsbron virus]	3405	Flavivirus	Wesselsbron virus
YP_002790883	polyprotein [Bagaza virus]	3426	Flavivirus	Bagaza virus
YP_009126874	flavivirus polyprotein [Cacipacore virus]	3427	Flavivirus	Cacipacore virus
YP_005352889	flavivirus polyprotein [Donggang virus]	3444	Flavivirus	Donggang virus
YP_001040007	flavivirus polyprotein [Kokobera virus]	3410	Flavivirus	Kokobera virus
NP_891560	flavivirus polyprotein [Kamiti River virus]	3357	Flavivirus	Kamiti River virus
YP_009126875	polyprotein [Sokoluk virus]	3413	Flavivirus	Sokoluk virus
YP_009126871	polyprotein [Jutiapa virus]	3374	Flavivirus	Jutiapa virus
YP_009001464	polyprotein [Tyuleniy virus]	3422	Flavivirus	Tyuleniy virus
YP_950477	polyprotein [Entebbe bat virus]	3411	Flavivirus	Entebbe bat virus
YP_950478	polyprotein [Sepik virus]	3405	Flavivirus	Sepik virus
NP_878909	polyprotein [Omsk hemorrhagic fever virus]	3414	Flavivirus	Omsk hemorrhagic fever virus
NP_689391	polyprotein [Montana myotis leukoencephalitis virus]	3374	Flavivirus	Montana myotis leukoencephalitis virus
NP_658908	polyprotein [Tamana bat virus]	3350	Flavivirus	Tamana bat virus
NP_620108	polyprotein [Langat virus]	3414	Flavivirus	Langat virus
NP_620099	polyprotein [Powassan virus]	3415	Flavivirus	Powassan virus
NP_620044	polyprotein [Rio Bravo virus]	3379	Flavivirus	Rio Bravo virus
NP_620045	polyprotein [Apoi virus]	3371	Flavivirus	Apoi virus
NP_619758	polyprotein [Modoc virus]	3374	Flavivirus	Modoc virus
NP_051124	polyprotein [Murray Valley encephalitis virus]	3434	Flavivirus	Murray Valley encephalitis virus
NP_043135	polyprotein [Tick-borne encephalitis virus]	3414	Flavivirus	Tick-borne encephalitis virus
NP_041726	polyprotein precursor [Yellow fever virus]	3411	Flavivirus	Yellow fever virus (YFV)
BAM95359	polyprotein [Hepatitis C virus subtype 4a]	3008	Hepacivirus	Hepatitis C virus subtype 4a
AYU58608	RNA-dependent RNA-polymerase, partial [Eastern red scorpionfish flavivirus]	173	other	Eastern red scorpionfish flavivirus
ATP66856	polyprotein [Rodent pestivirus]	4023	Pestivirus	Rodent pestivirus
ATP66833	polyprotein, partial [Rodent hepacvirus]	2831	unclassifiedHepacivirus	Rodent hepacvirus
ATP66832	polyprotein [Rodent hepacvirus]	2746	unclassifiedHepacivirus	Rodent hepacvirus
ATP66831	polyprotein, partial [Rodent hepacvirus]	1926	unclassifiedHepacivirus	Rodent hepacvirus
ATP66830	polyprotein, partial [Rodent hepacvirus]	2924	unclassifiedHepacivirus	Rodent hepacvirus
ATP66829	polyprotein [Rodent hepacvirus]	3002	unclassifiedHepacivirus	Rodent hepacvirus
AVM87613	polyprotein, partial [Chinese softshell turtle hepacivirus]	2988	unclassifiedHepacivirus	Chinese softshell turtle hepacivirus
AVM87556	polyprotein, partial [Nanhai ghost shark hepacivirus 1]	2913	unclassifiedHepacivirus	Nanhai ghost shark hepacivirus 1
AVM87555	polyprotein, partial [Wenling moray eel hepacivirus]	2873	unclassifiedHepacivirus	Wenling moray eel hepacivirus
AVM87554	polyprotein, partial [Hainan oriental leaf-toed gecko hepacivirus]	3402	unclassifiedHepacivirus	Hainan oriental leaf-toed gecko hepacivirus
AVM87553	polyprotein, partial [Nanhai dogfish shark pesti-like virus]	2589	other	Nanhai dogfish shark pesti-like virus
AVM87552	polyprotein, partial [Wenling pesti-like virus 2]	4170	other	Wenling pesti-like virus 2
AVM87260	polyprotein [Chinese broad-headed pond turtle hepacivirus]	2866	unclassifiedHepacivirus	Chinese broad-headed pond turtle hepacivirus
AVM87259	polyprotein [Guangxi houndshark hepacivirus]	3092	unclassifiedHepacivirus	Guangxi houndshark hepacivirus
AVM87258	polyprotein [Nanhai ghost shark hepacivirus 2]	3295	unclassifiedHepacivirus	Nanhai ghost shark hepacivirus 2
AVM87257	polyprotein [Nanhai dogfish shark hepacivirus]	2903	unclassifiedHepacivirus	Nanhai dogfish shark hepacivirus
AVM87256	polyprotein [Guangxi houndshark hepacivirus]	3096	unclassifiedHepacivirus	Guangxi houndshark hepacivirus
AVM87255	polyprotein [Western African lungfish hepacivirus]	3355	unclassifiedHepacivirus	Western African lungfish hepacivirus
AVM87254	polyprotein [Xiamen sepia Stingray hepacivirus]	3413	unclassifiedHepacivirus	Xiamen sepia Stingray hepacivirus
AVM87253	polyprotein [Xiamen guitarfish hepacivirus]	3303	unclassifiedHepacivirus	Xiamen guitarfish hepacivirus
AVM87252	polyprotein [Guangxi chinese leopard gecko hepacivirus]	4001	unclassifiedHepacivirus	Guangxi chinese leopard gecko hepacivirus
AVM87251	polyprotein [Yili teratoscincus roborowskii hepacivirus]	3775	unclassifiedHepacivirus	Yili teratoscincus roborowskii hepacivirus
AVM87250	polyprotein [Wenzhou shark flavivirus]	3419	other	Wenzhou shark flavivirus
AVM87249	polyprotein [Xiamen fanray pesti-like virus]	3547	other	Xiamen fanray pesti-like virus
AVM87248	polyprotein [Wenzhou pesti-like virus 1]	3701	other	Wenzhou pesti-like virus 1
AYP67560	polyprotein, partial [Collins beach virus]	224	other	Collins beach virus
AYN72350	polyprotein [Human pegivirus 2]	3057	Pegivirus	Human pegivirus 2
AYN72347	polyprotein, partial [Human pegivirus 2]	2944	Pegivirus	Human pegivirus 2
AYD60143	polyprotein [Human pegivirus]	2851	Pegivirus	Human pegivirus
AXQ04780	polyprotein [Culex Flavi-like virus]	3339	other	Culex Flavi-like virus
YP_009506368	polyprotein [Pegivirus I]	3036	Pegivirus	Pegivirus I
YP_009506367	polyprotein [Human hepegivirus]	3057	Pegivirus	Human hepegivirus
YP_009506366	polyprotein [Pegivirus G]	3469	Pegivirus	Pegivirus G
YP_009506365	polyprotein [Pegivirus F]	3325	Pegivirus	Pegivirus F
YP_009506364	polyprotein precursor [Theiler's disease-associated virus]	3189	Pegivirus	Theiler's disease-associated virus
AXL48363	polyprotein [Pestivirus sp.]	3894	Pestivirus	Pestivirus sp.
YP_009407716	polyprotein [Linda virus]	3923	Pestivirus	Linda virus
YP_009361867	polyprotein [Pegivirus K]	2972	Pegivirus	Pegivirus K
YP_009351918	putative NS3-like protein [Mogiana tick virus]	808	other	Mogiana tick virus
YP_009256194	polyprotein precursor [GB virus-D]	3106	Pegivirus	GB virus-D
YP_009254746	polyprotein [Xinzhou spider virus 3]	6649	other	Xinzhou spider virus 3
YP_009254745	polyprotein [Wuhan centipede virus]	7771	other	Wuhan centipede virus
YP_009227295	polyprotein [Human pegivirus 2]	3057	Pegivirus	Human pegivirus 2
YP_009179405	NS5-like protein [Wuhan cricket virus]	943	other	Wuhan cricket virus
YP_009179404	NS3-like protein [Wuhan flea virus]	797	other	Wuhan flea virus
YP_009179403	NS5-like protein [Wuhan flea virus]	911	other	Wuhan flea virus
YP_009179402	NS3-like protein [Shuangao insect virus 7]	803	other	Shuangao insect virus 7
YP_009179401	NS5-like protein [Shuangao insect virus 7]	905	other	Shuangao insect virus 7
YP_009179400	NS3-like protein [Wuhan cricket virus]	817	other	Wuhan cricket virus
YP_009179389	NS3-like protein [Wuhan aphid virus 1]	808	other	Wuhan aphid virus 1
YP_009179388	NS5-like protein [Wuhan aphid virus 1]	907	other	Wuhan aphid virus 1
YP_009179379	NS3-like protein [Wuhan aphid virus 2]	816	other	Wuhan aphid virus 2
YP_009179378	NS5-like protein [Wuhan aphid virus 2]	907	other	Wuhan aphid virus 2
YP_009179227	flavivirus polyprotein [Wenling shark virus]	3086	unclassifiedHepacivirus	Wenling shark virus
YP_009179226	polyprotein [Beihai barnacle viurs 1]	5809	other	Beihai barnacle viurs 1
YP_009179225	polyprotein [Shayang fly virus 4]	5175	other	Shayang fly virus 4
YP_009179224	polyprotein [Gamboa mosquito virus]	8572	other	Gamboa mosquito virus
YP_009179223	polyprotein [Shuangao lacewing virus 2]	5901	other	Shuangao lacewing virus 2
YP_009179222	polyprotein [Xinzhou spider virus 2]	8037	other	Xinzhou spider virus 2
YP_009179221	polyprotein [Bole tick virus 4]	5114	other	Bole tick virus 4
YP_009179220	polyprotein [Xingshan cricket virus]	7070	other	Xingshan cricket virus
YP_009179219	polyprotein [Shayang spider virus 4]	7053	other	Shayang spider virus 4
YP_009179218	polyprotein [Sanxia water strider virus 6]	7312	other	Sanxia water strider virus 6
YP_009179217	polyprotein [Tacheng tick virus 8]	6359	other	Tacheng tick virus 8
YP_009109602	polyprotein [Norway rat pegivirus]	3340	unclassifiedPegivirus	Norway rat pegivirus
YP_009056848	flavivirus polyprotein [Lammi virus]	3434	other	Lammi virus
YP_009044207	polyprotein precursor [Simian pegivirus]	2898	Pegivirus	Simian pegivirus
YP_009041466	polyprotein [Nienokoue virus]	3356	other	Nienokoue virus
YP_009030000	NS3-like protein [Jingmen tick virus]	808	other	Jingmen tick virus
YP_009028573	polyprotein [Soybean cyst nematode virus 5]	5905	other	Soybean cyst nematode virus 5 (SbCNV-5)
YP_007905734	polyprotein [Rodent pegivirus]	3484	Pegivirus	Rodent pegivirus
YP_007697649	polyprotein [Equine pegivirus 1]	3344	Pegivirus	Equine pegivirus 1
YP_006860588	polyprotein [Aydin-like pestivirus]	3895	Pestivirus	Aydin-like pestivirus
NP_872627	polyprotein [Yokose virus]	3425	Flavivirus	Yokose virus
NP_620053	polyprotein [Pestivirus giraffe-1 H138]	3989	Pestivirus	Pestivirus giraffe-1 H138
NP_045010	polyprotein precursor [Pegivirus A]	2967	Pegivirus	Pegivirus A
NP_043570	polyprotein precursor [GB virus C]	2873	Pegivirus	GB virus C (GBV-HGV)
AXH38007	putative NS3-like protein [Jingmen tick virus]	808	other	Jingmen tick virus
AXH37995	putative RNA dependent RNA polymerase [Jingmen tick virus]	914	other	Jingmen tick virus
AIU36197	polyprotein [Pestivirus J]	3993	Pestivirus	Pestivirus J
AWL21794	polyprotein [Atypical porcine pestivirus]	3635	Pestivirus	Atypical porcine pestivirus
AUW64509	polyprotein [Human hepegivirus]	3057	Pegivirus	Human hepegivirus
AUW64508	polyprotein [Human hepegivirus]	3057	Pegivirus	Human hepegivirus
AVW79981	polyprotein [Rodent pegivirus]	3363	Pegivirus	Rodent pegivirus
AVR48457	ORF1 [Hepacivirus N]	2779	Hepacivirus	Hepacivirus N
ATQ64261	polyprotein [Lumpfish flavivirus]	3483	other	Lumpfish flavivirus
AKH10573	polyprotein [Hepacivirus N]	2779	Hepacivirus	Hepacivirus N
ASD50160	polyprotein [Mac Peak virus]	3341	other	Mac Peak virus
AIU36221	polyprotein [Hepacivirus H]	2855	Hepacivirus	Hepacivirus H
AIU36220	polyprotein [Hepacivirus G]	2991	Hepacivirus	Hepacivirus G
AGC52836	polyprotein [Hepacivirus I]	2781	Hepacivirus	Hepacivirus I
AGC52814	polyprotein [Hepacivirus F]	2855	Hepacivirus	Hepacivirus F
AGC52807	polyprotein [Hepacivirus J]	3014	Hepacivirus	Hepacivirus J
AGK41008	polyprotein [Hepacivirus M]	2971	Hepacivirus	Hepacivirus M
AGK41007	polyprotein [Hepacivirus L]	2901	Hepacivirus	Hepacivirus L
AGK41004	polyprotein [Hepacivirus K]	3024	Hepacivirus	Hepacivirus K
AGJ71779	polyprotein [Hepacivirus E]	2748	Hepacivirus	Hepacivirus E
ALK01984	polyprotein [Macrosiphum euphorbiae virus 1]	7333	other	Macrosiphum euphorbiae virus 1 (MeV-1)
ARO38272	nonstructural protein 1 [Citrus jingmen-like virus]	142	other	Citrus jingmen-like virus
ARO38273	nonstructural protein 2 [Citrus jingmen-like virus]	641	other	Citrus jingmen-like virus
DAA79973	TPA_exp: NS4A/B and NS5-like protein, partial [Anopheles minimus]	627	Flavivirus	Anopheles minimus EVE
AGL39760	putative NS5-like protein [Mogiana tick virus]	914	other	Mogiana tick virus
APG76082	NS3-like protein [Changjiang Jingmen-like virus]	849	other	Changjiang Jingmen-like virus
APG76081	NS5-like protein [Changjiang Jingmen-like virus]	933	other	Changjiang Jingmen-like virus
AOD41699	NS3-like protein, partial [Jingmen tick virus]	657	other	Jingmen tick virus
AOD41697	NS5-like protein [Jingmen tick virus]	914	other	Jingmen tick virus
AHW82954	polyprotein [Nhumirim virus]	3445	other	Nhumirim virus
AAU87034	glycoprotein E2, partial [Chamois pestivirus 1]	372	Pestivirus	Chamois pestivirus 1
AF144618_1	polyprotein [Pestivirus reindeer-1 V60-Krefeld]	3895	Pestivirus	Pestivirus reindeer-1 V60-Krefeld
AF144619_1	structural glycoprotein E2, partial [Pestivirus sp. Bison-1]	373	Pestivirus	Pestivirus sp. Bison-1
AEJ86540	polyprotein, partial [Hepatitis C virus subtype 1b]	3008	Hepacivirus	Hepatitis C virus subtype 1b
ABL63005	polyprotein, partial [Hepacivirus C]	2899	Hepacivirus	Hepacivirus C
AKL90418	NSP2 [Guaico Culex virus]	821	other	Guaico Culex virus
AKL90417	NSP1 [Guaico Culex virus]	922	other	Guaico Culex virus
CVH74172	polyprotein [Pegivirus A]	3057	Pegivirus	Pegivirus A
CVH74171	polyprotein [Pegivirus A]	3057	Pegivirus	Pegivirus A
ALG04343	polyprotein [Human pegivirus 2]	3057	Pegivirus	Human pegivirus 2
ALG04342	polyprotein [Human pegivirus 2]	3057	Pegivirus	Human pegivirus 2
ALG04341	polyprotein [Human pegivirus 2]	3057	Pegivirus	Human pegivirus 2
ALG04337	polyprotein [Human pegivirus 2]	3057	Pegivirus	Human pegivirus 2
ALS54367	putative polyprotein [GB virus C]	2885	Pegivirus	GB virus C (GBV-HGV)
AEA72437	polyprotein [Baiyangdian virus]	3425	Flavivirus	Baiyangdian virus
AF311056_1	polyprotein [Deer tick virus]	3415	Flavivirus	Deer tick virus
AKM16625	RNA-dependent RNA polymerase, partial [Eriocheir sinensis Cholera-like Virus]	654	other	Eriocheir sinensis Cholera-like Virus
ALT55644	polyprotein [Human pegivirus 2]	3057	Pegivirus	Human pegivirus 2
ALO60269	putative polyprotein [Simian pegivirus]	2883	Pegivirus	Simian pegivirus
AGG54038	polyprotein [Bovine viral diarrhea virus 1b]	3879	Pestivirus	Bovine viral diarrhea virus 1b
AKH40309	putative polymerase, partial [Charvil virus]	641	other	Charvil virus
AKC57284	polyprotein, partial [Bemisia tabaci]	255	other	Bemisia tabaci EVEs
AGC52727	protease, partial [Shrew pegivirus]	329	other	Shrew pegivirus
AKA20764	polyprotein [Bovine hepacivirus]	2773	Hepacivirus	Bovine hepacivirus
AJP36585	polyprotein [Simian pegivirus]	2882	Pegivirus	Simian pegivirus
AJA91183	polyprotein [Phnom Penh bat virus]	3376	Flavivirus	Phnom Penh bat virus
AJA91181	polyprotein [Batu Cave virus]	3376	Flavivirus	Batu Cave virus
AIU94743	polyprotein [Ntaya virus]	3427	Flavivirus	Ntaya virus
AIU94742	polyprotein [Naranjal virus]	3429	Flavivirus	Naranjal virus
AIU94739	polyprotein [Aroa virus]	3415	Flavivirus	Aroa virus
ABN05226	polyprotein [Hepatitis C virus QC69]	3013	Hepacivirus	Hepatitis C virus QC69
AIX09855	polyprotein [Tembusu virus]	3425	Flavivirus	Tembusu virus (TMUV)
AIM49244	polyprotein [Aedes flavivirus]	3341	Flavivirus	Aedes flavivirus
AIM49245	polyprotein [Cell fusing agent virus]	3341	Flavivirus	Cell fusing agent virus (CFAV)
AJE24950	polyprotein [Pestivirus Burdur/05-TR]	3895	Pestivirus	Pestivirus Burdur/05-TR
AIW39810	polyprotein [Hepacivirus C]	3034	Hepacivirus	Hepacivirus C
AIN76232	polyprotein precursor [Usutu virus]	3434	Flavivirus	Usutu virus
AHF50490	polyprotein [Dengue virus 1]	3392	Flavivirus	Dengue virus 1
AIJ19434	polyprotein [Torres virus]	3412	Flavivirus	Torres virus
AIJ19433	polyprotein [Bainyik virus]	3410	Flavivirus	Bainyik virus
AIJ19432	polyprotein [Stratford virus]	3414	Flavivirus	Stratford virus
AIK97773	polyprotein [Classical swine fever virus]	3898	Pestivirus	Classical swine fever virus
AIQ82561	polyprotein [West Nile virus]	3434	Flavivirus	West Nile virus (WNV)
AEW46241	polyprotein [Bovine viral diarrhea virus 1]	3898	Pestivirus	Bovine viral diarrhea virus 1 (BVDV-1)
AIN44012	polyprotein [Duck Tembusu virus]	3425	Flavivirus	Duck Tembusu virus
AGX15374	polyprotein [Dengue virus 2]	3391	Flavivirus	Dengue virus 2
AHF70999	polyprotein [Ilomantsi virus]	3451	other	Ilomantsi virus
AGN33312	polyprotein, partial [Hepatitis C virus subtype 1a]	3001	Hepacivirus	Hepatitis C virus subtype 1a
AHH32957	polyprotein precursor [Simian pegivirus]	2876	Pegivirus	Simian pegivirus
AAX12371	polyprotein [Pronghorn antelope pestivirus]	3897	Pestivirus	Pronghorn antelope pestivirus
CDH30708	polyprotein [Bovine viral diarrhea virus 2]	3971	Pestivirus	Bovine viral diarrhea virus 2
AHW57610	polyprotein [Pestivirus PG-2]	3894	Pestivirus	Pestivirus PG-2
AHZ31740	NS5-like protein [Jingmen tick virus]	914	other	Jingmen tick virus
AHY02117	polyprotein, partial [Equine hepacivirus]	2935	unclassifiedHepacivirus	Equine hepacivirus
AGV15509	polyprotein [Israel turkey meningoencephalomyelitis virus]	3427	Flavivirus	Israel turkey meningoencephalomyelitis virus
AHN50410	polyprotein [Dengue virus 4]	3387	Flavivirus	Dengue virus 4
AHL17465	polyprotein [Dengue virus 3]	3390	Flavivirus	Dengue virus 3
AHH82587	polyprotein [Kama virus]	3419	Flavivirus	Kama virus
ABO21120	polyprotein [Porcine pestivirus isolate Bungowannah]	3918	Pestivirus	Porcine pestivirus isolate Bungowannah
AGW51756	polyprotein, partial [uncultured virus]	2188	other	uncultured virus
ABW76844	polyprotein [Koutango virus]	3433	Flavivirus	Koutango virus
AFP95929	polyprotein [Sitiawan virus]	3425	Flavivirus	Sitiawan virus
AGT36588	polyprotein [Border disease virus]	3897	Pestivirus	Border disease virus
AGS41451	polyprotein, partial [Barkedji virus]	3420	other	Barkedji virus
AGO04420	polyprotein [Bovine viral diarrhea virus 3]	3899	Pestivirus	Bovine viral diarrhea virus 3
AGQ22075	polyprotein [Guereza hepacivirus]	3335	Hepacivirus	Guereza hepacivirus
AGN32859	polyprotein [Louping ill virus]	3414	Flavivirus	Louping ill virus
AGJ84083	polyprotein [Ilheus virus]	3425	Flavivirus	Ilheus virus
AGC52826	polyprotein [Rodent hepacivirus]	3003	unclassifiedHepacivirus	Rodent hepacivirus
AGI03959	polyprotein [New Mapoon virus]	3409	Flavivirus	New Mapoon virus
AFN53813	polyprotein [Hepatitis C virus subtype 4o]	3006	Hepacivirus	Hepatitis C virus subtype 4o
AFN53797	polyprotein [Hepatitis C virus subtype 4m]	3006	Hepacivirus	Hepatitis C virus subtype 4m
AFN53805	polyprotein [Hepatitis C virus subtype 4n]	3007	Hepacivirus	Hepatitis C virus subtype 4n
AFN53799	polyprotein [Hepatitis C virus subtype 4g]	3007	Hepacivirus	Hepatitis C virus subtype 4g
AFN53796	polyprotein [Hepatitis C virus subtype 4v]	3005	Hepacivirus	Hepatitis C virus subtype 4v
AFN53793	polyprotein [Hepatitis C virus subtype 4L]	3009	Hepacivirus	Hepatitis C virus subtype 4L
AGK41023	polyprotein [Bat pegivirus]	3447	Pegivirus	Bat pegivirus
AGK41019	polyprotein [Bat pegivirus]	2979	Pegivirus	Bat pegivirus
AGK41016	polyprotein [Bat pegivirus]	2977	Pegivirus	Bat pegivirus
AGK41014	polyprotein [Bat pegivirus]	3269	Pegivirus	Bat pegivirus
AGK41013	polyprotein [Bat pegivirus]	3051	Pegivirus	Bat pegivirus
AGK41012	polyprotein [Bat pegivirus]	3010	Pegivirus	Bat pegivirus
AGK41011	polyprotein [Bat pegivirus]	2972	Pegivirus	Bat pegivirus
AGK41003	polyprotein [Bat pegivirus]	3060	Pegivirus	Bat pegivirus
BAM78286	hypothetical polyprotein [Gentian Kobu-sho-associated virus]	7391	other	Gentian Kobu-sho-associated virus
BAM74427	polyprotein [Culex flavivirus]	3363	Flavivirus	Culex flavivirus
AGH70217	polyprotein precursor [Theiler's disease-associated virus]	3189	Pegivirus	Theiler's disease-associated virus
AGG76014	polyprotein [Palm Creek virus]	3364	Flavivirus	Palm Creek virus
AFD50747	polyprotein [Chaoyang virus]	3435	Flavivirus	Chaoyang virus
AEY84723	polyprotein [Hanko virus]	3385	Flavivirus	Hanko virus
AFN43044	polyprotein [Duck egg-drop syndrome virus]	3425	Flavivirus	Duck egg-drop syndrome virus
AFK85014	polyprotein, partial [Rhinolophus affinis pestivirus 1]	1710	Pestivirus	Rhinolophus affinis pestivirus 1
CCC55433	viral polyprotein [Culex theileri flavivirus RP-2011]	3357	Flavivirus	Culex theileri flavivirus RP-2011
AFJ20707	polyprotein, partial [Hepacivirus AK-2012]	2946	Hepacivirus	Hepacivirus AK-2012
AFJ20704	polyprotein [Hepacivirus AK-2012]	2945	Hepacivirus	Hepacivirus AK-2012
AAR24374	polyprotein, partial [Tunisian sheep virus SN1T]	996	Pestivirus	Tunisian sheep virus SN1T
AEK75355	polyprotein [Japanese encephalitis virus]	3433	Flavivirus	Japanese encephalitis virus
AEC45560	polyprotein [Canine hepacivirus AAK-2011]	2942	other	Canine hepacivirus AAK-2011
ADX31691	polyprotein [Bovine viral diarrhea virus 1a]	3898	Pestivirus	Bovine viral diarrhea virus 1a
AAV34156	polyprotein [Kedougou virus]	3408	Flavivirus	Kedougou virus
ACV04605	polyprotein [Nakiwogo virus]	3373	other	Nakiwogo virus
AAC40502	polyprotein [Pegivirus A]	3005	Pegivirus	Pegivirus A
AAC40501	polyprotein [Pegivirus A]	2970	Pegivirus	Pegivirus A
ACQ83621	polyprotein [Bovine viral diarrhea virus 2]	3897	Pestivirus	Bovine viral diarrhea virus 2 (BVDV 2)
AAC98302	polyprotein [Classical swine fever virus]	3898	Pestivirus	Classical swine fever virus
ABI54480	polyprotein [Spondweni virus]	3429	Flavivirus	Spondweni virus
ABI54483	polyprotein [Potiskum virus]	3390	Flavivirus	Potiskum virus
ABI54482	polyprotein [Jugra virus]	3390	Flavivirus	Jugra virus
ABI54481	polyprotein [Uganda S virus]	3393	Flavivirus	Uganda S virus
ABI54478	polyprotein [Saboya virus]	3390	Flavivirus	Saboya virus
ABI54476	polyprotein [Edge Hill virus]	3401	Flavivirus	Edge Hill virus
ABI54473	polyprotein [Bouboui virus]	3390	Flavivirus	Bouboui virus
ABI54472	polyprotein [Banzi virus]	3393	Flavivirus	Banzi virus
ABC87765	polyprotein [Saint Louis encephalitis virus]	3430	Flavivirus	Saint Louis encephalitis virus
AF179612_1	polyprotein [GB virus-B]	2864	Hepacivirus	GB virus-B
AF070476_1	polyprotein [GB virus C variant troglodytes]	2942	Pegivirus	GB virus C variant troglodytes
ACF19853	ANT-5 [Toxocara canis]	489	other	Toxocara canis (dog roundworm) EVEs
AAX82481	polyprotein [Alfuy virus]	3434	Flavivirus	Alfuy virus
AAF82566	polyprotein [Bovine viral diarrhea virus 1]	4040	Pestivirus	Bovine viral diarrhea virus 1 (BVDV-1)
ACN73462	polyprotein [Nounane virus]	3442	Flavivirus	Nounane virus
AAV34158	polyprotein [Rocio virus]	3425	Flavivirus	Rocio virus
AAV34154	polyprotein [Iguape virus]	3416	Flavivirus	Iguape virus
AAV34152	polyprotein [Bussuquara virus]	3429	Flavivirus	Bussuquara virus
ABU94629	polyprotein [Japanese encephalitis virus]	3432	Flavivirus	Japanese encephalitis virus
ACA50033	polyprotein precursor [Kyasanur Forest disease virus]	3416	Flavivirus	Kyasanur Forest disease virus
BAA00792	polyprotein [Hepacivirus C]	3033	Hepacivirus	Hepacivirus C
ABB90677	polyprotein [Greek goat encephalitis virus]	3414	Flavivirus	Greek goat encephalitis virus
ABB90676	polyprotein [Spanish sheep encephalitis virus]	3414	Flavivirus	Spanish sheep encephalitis virus
ABB90675	polyprotein [Turkish sheep encephalitis virus]	3414	Flavivirus	Turkish sheep encephalitis virus
ABB90674	polyprotein [Saumarez Reef virus]	3422	Flavivirus	Saumarez Reef virus
ABB90673	polyprotein [Royal Farm virus]	3417	Flavivirus	Royal Farm virus
ABB90670	polyprotein [Kadam virus]	3404	Flavivirus	Kadam virus
ABB90669	polyprotein [Gadgets Gully virus]	3416	Flavivirus	Gadgets Gully virus
BAA32666	polyprotein [Hepatitis C virus (isolate VN405)]	3016	Hepacivirus	Hepatitis C virus (isolate VN405)
CAA73640	polyprotein [Hepatitis C virus (isolate EUH1480)]	3014	Hepacivirus	Hepatitis C virus (isolate EUH1480)
CAA54244	unnamed protein product [Hepacivirus C]	3021	Hepacivirus	Hepacivirus C
BAD04937	poryprotein, partial [Bovine viral diarrhea virus 190cp]	3020	Pestivirus	Bovine viral diarrhea virus 190cp
BAA00176	polyprotein [Kunjin virus]	3433	Flavivirus	Kunjin virus
KP757923	Drosophila-associated Flavivirus-like 1 clone DmelFlaviLike_1 genomic sequence	974	Flavivirus	Drosophila-associated Flavivirus-like EVEs
KP757924	Drosophila-associated Flavivirus-like 2 clone DmelFlaviLike_2 genomic sequence	1045	Flavivirus	Drosophila-associated Flavivirus-like EVEs
