## Supplementary Table S3 for "Discovery of Flaviviridae-derived endogenous viral elements in shrew genomes provide novel insights into *Pestivirus* ancient history"

### Sheet: SRA (DNA genomic data)
Experiment Accession	Experiment Title	Organism Name	Instrument	Submitter	Study Accession	Study Title	Sample Accession	Sample Title	Total Size, Mb	Total RUNs	Run Accession	Total Spots	Total Bases	Library Name	Library Strategy	Library Source	Library Selection
DRX024926	Illumina HiSeq 2500 paired end sequencing of SAMD00023309	Suncus murinus	Illumina HiSeq 2500	NIG	DRP002420	Suncus murinus whole genome sequencing	DRS016748		128298.55	1	DRR027331	699548830	209864649000		WGS	GENOMIC	RANDOM
DRX024927	Illumina HiSeq 2500 paired end sequencing of SAMD00023309	Suncus murinus	Illumina HiSeq 2500	NIG	DRP002420	Suncus murinus whole genome sequencing	DRS016748		110529.01	1	DRR027332	603069703	180920910900		WGS	GENOMIC	RANDOM
ERX3667387	Illumina MiSeq sequencing	Sorex minutus	Illumina MiSeq	UNIVERSITY OF WARWICK	ERP118378	Habitat selection linked to dietary specialisation in the Eurasian pigmy shrew (Sorex minutus)	ERS4042562	Eurasian pygmy shrew	11.72	1	ERR3677768	769143	31673555	unspecified	WGS	METAGENOMIC	PCR
ERX3667388	Illumina MiSeq sequencing	Sorex minutus	Illumina MiSeq	UNIVERSITY OF WARWICK	ERP118378	Habitat selection linked to dietary specialisation in the Eurasian pigmy shrew (Sorex minutus)	ERS4042563	Eurasian pygmy shrew	37.13	1	ERR3677769	1541202	121174690	unspecified	WGS	METAGENOMIC	PCR
ERX3667389	Illumina MiSeq sequencing	Sorex minutus	Illumina MiSeq	UNIVERSITY OF WARWICK	ERP118378	Habitat selection linked to dietary specialisation in the Eurasian pigmy shrew (Sorex minutus)	ERS4042564	Eurasian pygmy shrew	171.12	1	ERR3677770	6177621	534025423	unspecified	WGS	METAGENOMIC	PCR
ERX3667390	Illumina MiSeq sequencing	Sorex minutus	Illumina MiSeq	UNIVERSITY OF WARWICK	ERP118378	Habitat selection linked to dietary specialisation in the Eurasian pigmy shrew (Sorex minutus)	ERS4042565	Eurasian pygmy shrew	76.63	1	ERR3677771	3955067	229494180	unspecified	WGS	METAGENOMIC	PCR
ERX3667391	Illumina MiSeq sequencing	Sorex minutus	Illumina MiSeq	UNIVERSITY OF WARWICK	ERP118378	Habitat selection linked to dietary specialisation in the Eurasian pigmy shrew (Sorex minutus)	ERS4042566	Eurasian pygmy shrew	5.01	1	ERR3677772	262124	14238907	unspecified	WGS	METAGENOMIC	PCR
ERX4080794	Illumina HiSeq 3000 paired end sequencing	Sorex alpinus	Illumina HiSeq 3000	MAX PLANCK INSTITUTE FOR DEVELOPMENTAL BIOLOGY	ERP121451	Large scale metagenome assembly reveals novel animal-associated microbial diversity	ERS4537021		119.01	1	ERR4083695	1008369	302510700	animal_gut_metagenome	WGS	METAGENOMIC	RANDOM
ERX4081010	Illumina HiSeq 3000 paired end sequencing	Sorex alpinus	Illumina HiSeq 3000	MAX PLANCK INSTITUTE FOR DEVELOPMENTAL BIOLOGY	ERP121451	Large scale metagenome assembly reveals novel animal-associated microbial diversity	ERS4537021		225.05	1	ERR4083911	1816247	544874100	animal_gut_metagenome	WGS	METAGENOMIC	RANDOM
ERX4081073	Illumina HiSeq 3000 paired end sequencing	Crocidura suaveolens	Illumina HiSeq 3000	MAX PLANCK INSTITUTE FOR DEVELOPMENTAL BIOLOGY	ERP121451	Large scale metagenome assembly reveals novel animal-associated microbial diversity	ERS4537277		67.11	1	ERR4083974	527563	158268900	animal_gut_metagenome	WGS	METAGENOMIC	RANDOM
ERX4081107	Illumina HiSeq 3000 paired end sequencing	Crocidura suaveolens	Illumina HiSeq 3000	MAX PLANCK INSTITUTE FOR DEVELOPMENTAL BIOLOGY	ERP121451	Large scale metagenome assembly reveals novel animal-associated microbial diversity	ERS4537277		125.69	1	ERR4084008	990634	297190200	animal_gut_metagenome	WGS	METAGENOMIC	RANDOM
ERX4081223	Illumina HiSeq 3000 paired end sequencing	Sorex alpinus	Illumina HiSeq 3000	MAX PLANCK INSTITUTE FOR DEVELOPMENTAL BIOLOGY	ERP121451	Large scale metagenome assembly reveals novel animal-associated microbial diversity	ERS4537021		164.88	1	ERR4084124	1332172	399651600	animal_gut_metagenome	WGS	METAGENOMIC	RANDOM
SRX1092188	sample 24	Sylvisorex granti	Illumina HiSeq 2000	City College, City Univeristy of New York	SRP060689	Single-end RAD libraries for Hylomyscus denniae and Sylvisorex granti groups for phylogeographic analysis Albertine Rift and Kenyan Highlands populations.	SRS987792		412.39	1	SRR2098555	6872058	625357278		WGS	GENOMIC	Restriction Digest
SRX1092189	sample 25	Sylvisorex granti	Illumina HiSeq 2000	City College, City Univeristy of New York	SRP060689	Single-end RAD libraries for Hylomyscus denniae and Sylvisorex granti groups for phylogeographic analysis Albertine Rift and Kenyan Highlands populations.	SRS987793		1141.44	1	SRR2098556	19297421	1756065311		WGS	GENOMIC	Restriction Digest
SRX1092190	sample 26	Sylvisorex lunaris	Illumina HiSeq 2000	City College, City Univeristy of New York	SRP060689	Single-end RAD libraries for Hylomyscus denniae and Sylvisorex granti groups for phylogeographic analysis Albertine Rift and Kenyan Highlands populations.	SRS987794		519.2	1	SRR2098558	8706041	792249731		WGS	GENOMIC	Restriction Digest
SRX1092191	sample 27	Sylvisorex granti mundus	Illumina HiSeq 2000	City College, City Univeristy of New York	SRP060689	Single-end RAD libraries for Hylomyscus denniae and Sylvisorex granti groups for phylogeographic analysis Albertine Rift and Kenyan Highlands populations.	SRS987795		764.91	1	SRR2098559	12206851	1110823441		WGS	GENOMIC	Restriction Digest
SRX1092192	sample 28	Sylvisorex granti mundus	Illumina HiSeq 2000	City College, City Univeristy of New York	SRP060689	Single-end RAD libraries for Hylomyscus denniae and Sylvisorex granti groups for phylogeographic analysis Albertine Rift and Kenyan Highlands populations.	SRS987796		824.16	1	SRR2098561	13554705	1233478155		WGS	GENOMIC	Restriction Digest
SRX1092193	sample 29	Sylvisorex granti mundus	Illumina HiSeq 2000	City College, City Univeristy of New York	SRP060689	Single-end RAD libraries for Hylomyscus denniae and Sylvisorex granti groups for phylogeographic analysis Albertine Rift and Kenyan Highlands populations.	SRS987797		535.34	1	SRR2098562	9625243	875897113		WGS	GENOMIC	Restriction Digest
SRX1092194	sample 30	Sylvisorex granti mundus	Illumina HiSeq 2000	City College, City Univeristy of New York	SRP060689	Single-end RAD libraries for Hylomyscus denniae and Sylvisorex granti groups for phylogeographic analysis Albertine Rift and Kenyan Highlands populations.	SRS987798		820.09	1	SRR2098564	13814028	1257076548		WGS	GENOMIC	Restriction Digest
SRX1092195	sample 31	Sylvisorex granti mundus	Illumina HiSeq 2000	City College, City Univeristy of New York	SRP060689	Single-end RAD libraries for Hylomyscus denniae and Sylvisorex granti groups for phylogeographic analysis Albertine Rift and Kenyan Highlands populations.	SRS987799		1053.64	1	SRR2098565	17760686	1616222426		WGS	GENOMIC	Restriction Digest
SRX1092196	sample 32	Sylvisorex granti mundus	Illumina HiSeq 2000	City College, City Univeristy of New York	SRP060689	Single-end RAD libraries for Hylomyscus denniae and Sylvisorex granti groups for phylogeographic analysis Albertine Rift and Kenyan Highlands populations.	SRS987800		808.68	1	SRR2098567	13627741	1240124431		WGS	GENOMIC	Restriction Digest
SRX1092197	sample 33	Sylvisorex granti mundus	Illumina HiSeq 2000	City College, City Univeristy of New York	SRP060689	Single-end RAD libraries for Hylomyscus denniae and Sylvisorex granti groups for phylogeographic analysis Albertine Rift and Kenyan Highlands populations.	SRS987801		151.61	1	SRR2098593	2717080	247254280		WGS	GENOMIC	Restriction Digest
SRX1092198	sample 34	Sylvisorex granti mundus	Illumina HiSeq 2000	City College, City Univeristy of New York	SRP060689	Single-end RAD libraries for Hylomyscus denniae and Sylvisorex granti groups for phylogeographic analysis Albertine Rift and Kenyan Highlands populations.	SRS987802		216.15	1	SRR2098594	3872539	352401049		WGS	GENOMIC	Restriction Digest
SRX1092199	sample 35	Sylvisorex granti mundus	Illumina HiSeq 2000	City College, City Univeristy of New York	SRP060689	Single-end RAD libraries for Hylomyscus denniae and Sylvisorex granti groups for phylogeographic analysis Albertine Rift and Kenyan Highlands populations.	SRS987803		282.29	1	SRR2098595	5104923	464547993		WGS	GENOMIC	Restriction Digest
SRX1092200	sample 36	Sylvisorex granti mundus	Illumina HiSeq 2000	City College, City Univeristy of New York	SRP060689	Single-end RAD libraries for Hylomyscus denniae and Sylvisorex granti groups for phylogeographic analysis Albertine Rift and Kenyan Highlands populations.	SRS987804		280.8	1	SRR2098596	4959620	451325420		WGS	GENOMIC	Restriction Digest
SRX1092201	sample 37	Sylvisorex granti mundus	Illumina HiSeq 2000	City College, City Univeristy of New York	SRP060689	Single-end RAD libraries for Hylomyscus denniae and Sylvisorex granti groups for phylogeographic analysis Albertine Rift and Kenyan Highlands populations.	SRS987805		356.29	1	SRR2098597	6373494	579987954		WGS	GENOMIC	Restriction Digest
SRX1092202	sample 38	Sylvisorex vulcanorum	Illumina HiSeq 2000	City College, City Univeristy of New York	SRP060689	Single-end RAD libraries for Hylomyscus denniae and Sylvisorex granti groups for phylogeographic analysis Albertine Rift and Kenyan Highlands populations.	SRS987807		325.44	1	SRR2098599	5355786	487376526		WGS	GENOMIC	Restriction Digest
SRX1092203	sample 39	Sylvisorex vulcanorum	Illumina HiSeq 2000	City College, City Univeristy of New York	SRP060689	Single-end RAD libraries for Hylomyscus denniae and Sylvisorex granti groups for phylogeographic analysis Albertine Rift and Kenyan Highlands populations.	SRS987806		685.27	1	SRR2098598	11368743	1034555613		WGS	GENOMIC	Restriction Digest
SRX1092204	sample 40	Sylvisorex vulcanorum	Illumina HiSeq 2000	City College, City Univeristy of New York	SRP060689	Single-end RAD libraries for Hylomyscus denniae and Sylvisorex granti groups for phylogeographic analysis Albertine Rift and Kenyan Highlands populations.	SRS987808		319.2	1	SRR2098600	5643116	513523556		WGS	GENOMIC	Restriction Digest
SRX1092205	sample 41	Sylvisorex vulcanorum	Illumina HiSeq 2000	City College, City Univeristy of New York	SRP060689	Single-end RAD libraries for Hylomyscus denniae and Sylvisorex granti groups for phylogeographic analysis Albertine Rift and Kenyan Highlands populations.	SRS987809		116.3	1	SRR2098601	2069426	188317766		WGS	GENOMIC	Restriction Digest
SRX1092206	sample 42	Sylvisorex vulcanorum	Illumina HiSeq 2000	City College, City Univeristy of New York	SRP060689	Single-end RAD libraries for Hylomyscus denniae and Sylvisorex granti groups for phylogeographic analysis Albertine Rift and Kenyan Highlands populations.	SRS987810		1016.94	1	SRR2098602	17191699	1564444609		WGS	GENOMIC	Restriction Digest
SRX1092207	sample 43	Sylvisorex vulcanorum	Illumina HiSeq 2000	City College, City Univeristy of New York	SRP060689	Single-end RAD libraries for Hylomyscus denniae and Sylvisorex granti groups for phylogeographic analysis Albertine Rift and Kenyan Highlands populations.	SRS987811		342.7	1	SRR2098603	6159366	560502306		WGS	GENOMIC	Restriction Digest
SRX1092208	sample 44	Sylvisorex vulcanorum	Illumina HiSeq 2000	City College, City Univeristy of New York	SRP060689	Single-end RAD libraries for Hylomyscus denniae and Sylvisorex granti groups for phylogeographic analysis Albertine Rift and Kenyan Highlands populations.	SRS987813		526.34	1	SRR2098605	8782062	799167642		WGS	GENOMIC	Restriction Digest
SRX1092209	sample 45	Sylvisorex vulcanorum	Illumina HiSeq 2000	City College, City Univeristy of New York	SRP060689	Single-end RAD libraries for Hylomyscus denniae and Sylvisorex granti groups for phylogeographic analysis Albertine Rift and Kenyan Highlands populations.	SRS987814		123.34	1	SRR2098606	2205412	200692492		WGS	GENOMIC	Restriction Digest
SRX1092210	sample 46	Sylvisorex vulcanorum	Illumina HiSeq 2000	City College, City Univeristy of New York	SRP060689	Single-end RAD libraries for Hylomyscus denniae and Sylvisorex granti groups for phylogeographic analysis Albertine Rift and Kenyan Highlands populations.	SRS987812		396.87	1	SRR2098604	6607161	601251651		WGS	GENOMIC	Restriction Digest
SRX1092211	sample 47	Sylvisorex vulcanorum	Illumina HiSeq 2000	City College, City Univeristy of New York	SRP060689	Single-end RAD libraries for Hylomyscus denniae and Sylvisorex granti groups for phylogeographic analysis Albertine Rift and Kenyan Highlands populations.	SRS987816		156.72	1	SRR2098608	2798408	254655128		WGS	GENOMIC	Restriction Digest
SRX1092212	sample 48	Sylvisorex vulcanorum	Illumina HiSeq 2000	City College, City Univeristy of New York	SRP060689	Single-end RAD libraries for Hylomyscus denniae and Sylvisorex granti groups for phylogeographic analysis Albertine Rift and Kenyan Highlands populations.	SRS987817		117.2	1	SRR2098609	2082333	189492303		WGS	GENOMIC	Restriction Digest
SRX1092213	sample 49	Sylvisorex vulcanorum	Illumina HiSeq 2000	City College, City Univeristy of New York	SRP060689	Single-end RAD libraries for Hylomyscus denniae and Sylvisorex granti groups for phylogeographic analysis Albertine Rift and Kenyan Highlands populations.	SRS987815		177.36	1	SRR2098607	3153324	286952484		WGS	GENOMIC	Restriction Digest
SRX1092214	sample 50	Sylvisorex vulcanorum	Illumina HiSeq 2000	City College, City Univeristy of New York	SRP060689	Single-end RAD libraries for Hylomyscus denniae and Sylvisorex granti groups for phylogeographic analysis Albertine Rift and Kenyan Highlands populations.	SRS987819		89.87	1	SRR2098615	1608158	146342378		WGS	GENOMIC	Restriction Digest
SRX1092215	sample 51	Sylvisorex vulcanorum	Illumina HiSeq 2000	City College, City Univeristy of New York	SRP060689	Single-end RAD libraries for Hylomyscus denniae and Sylvisorex granti groups for phylogeographic analysis Albertine Rift and Kenyan Highlands populations.	SRS987818		490.85	1	SRR2098611	8212704	747356064		WGS	GENOMIC	Restriction Digest
SRX3200001	UCE target enrichment of Crocidura_tansaniana_FMNH_149973: muscle/liver tissue	Crocidura tansaniana	Illumina HiSeq 3000	Louisiana State University	SRP118182	Phylogenetic relationships of mammals inferred using ultra conserved elements	SRS2527004		327.15	1	SRR6053057	3660464	915116000	Crocidura_tansaniana_FMNH_149973	WGS	GENOMIC	Hybrid Selection
SRX3753570	UCE target enrichment of Paracrocidura-schoutedeni-FMNH-167721 muscle/liver tissue	Paracrocidura schoutedeni	Illumina HiSeq 2500	Siena College	SRP133747	Raw sequence data and targetted loci from crocidurine and myosoricine shrews (Soricidae) and one outgroup eulipotyphlan (Hylomys suillus). Raw sequence reads	SRS3009586		317.43	1	SRR6794576	3466581	866645250	Paracrocidura-schoutedeni-FMNH-167721	WGS	GENOMIC	Hybrid Selection
SRX3753571	UCE target enrichment of Ruwenzorisorex-suncoides-FMNH-148939 muscle/liver tissue	Ruwenzorisorex suncoides	Illumina HiSeq 2500	Siena College	SRP133747	Raw sequence data and targetted loci from crocidurine and myosoricine shrews (Soricidae) and one outgroup eulipotyphlan (Hylomys suillus). Raw sequence reads	SRS3009587		273.25	1	SRR6794575	3022012	755503000	Ruwenzorisorex-suncoides-FMNH-148939	WGS	GENOMIC	Hybrid Selection
SRX3753572	UCE target enrichment of Myosorex-kihaulei-FMNH-205242 muscle/liver tissue	Myosorex kihaulei	Illumina HiSeq 2500	Siena College	SRP133747	Raw sequence data and targetted loci from crocidurine and myosoricine shrews (Soricidae) and one outgroup eulipotyphlan (Hylomys suillus). Raw sequence reads	SRS3009588		314.13	1	SRR6794574	3547691	886922750	Myosorex-kihaulei-FMNH-205242	WGS	GENOMIC	Hybrid Selection
SRX3753573	UCE target enrichment of Palawanosorex-muscorum-FMNH-195234 muscle/liver tissue	Palawanosorex muscorum	Illumina HiSeq 2500	Siena College	SRP133747	Raw sequence data and targetted loci from crocidurine and myosoricine shrews (Soricidae) and one outgroup eulipotyphlan (Hylomys suillus). Raw sequence reads	SRS3009589		446.31	1	SRR6794573	3415820	1031577640	Palawanosorex-muscorum-FMNH-195234	WGS	GENOMIC	Hybrid Selection
SRX3753574	UCE target enrichment of Palawanosorex-muscorum-FMNH-195240 muscle/liver tissue	Palawanosorex muscorum	Illumina HiSeq 2500	Siena College	SRP133747	Raw sequence data and targetted loci from crocidurine and myosoricine shrews (Soricidae) and one outgroup eulipotyphlan (Hylomys suillus). Raw sequence reads	SRS3009590		546.1	1	SRR6794572	4112760	1242053520	Palawanosorex-muscorum-FMNH-195240	WGS	GENOMIC	Hybrid Selection
SRX3753575	UCE target enrichment of Palawanosorex-muscorum-FMNH-195241 muscle/liver tissue	Palawanosorex muscorum	Illumina HiSeq 2500	Siena College	SRP133747	Raw sequence data and targetted loci from crocidurine and myosoricine shrews (Soricidae) and one outgroup eulipotyphlan (Hylomys suillus). Raw sequence reads	SRS3009591		178.9	1	SRR6794571	1999178	499794500	Palawanosorex-muscorum-FMNH-195241	WGS	GENOMIC	Hybrid Selection
SRX3753576	UCE target enrichment of Diplomesodon-pulchellum-MVZ-179157 muscle/liver tissue	Diplomesodon pulchellum	Illumina HiSeq 2500	Siena College	SRP133747	Raw sequence data and targetted loci from crocidurine and myosoricine shrews (Soricidae) and one outgroup eulipotyphlan (Hylomys suillus). Raw sequence reads	SRS3009592		314.9	1	SRR6794570	3604512	901128000	Diplomesodon-pulchellum-MVZ-179157	WGS	GENOMIC	Hybrid Selection
SRX3753577	UCE target enrichment of Episoriculus-caudatus-CAS-29115 muscle/liver tissue	Episoriculus caudatus	Illumina HiSeq 2500	Siena College	SRP133747	Raw sequence data and targetted loci from crocidurine and myosoricine shrews (Soricidae) and one outgroup eulipotyphlan (Hylomys suillus). Raw sequence reads	SRS3009593		763.85	1	SRR6794569	8658348	2164587000	Episoriculus-caudatus-CAS-29115	WGS	GENOMIC	Hybrid Selection
SRX3753578	UCE target enrichment of Hylomys-suillus-FMNH168652 muscle/liver tissue	Hylomys suillus	Illumina HiSeq 2500	Siena College	SRP133747	Raw sequence data and targetted loci from crocidurine and myosoricine shrews (Soricidae) and one outgroup eulipotyphlan (Hylomys suillus). Raw sequence reads	SRS3009594		161.39	1	SRR6794568	1761846	440461500	Hylomys-suillus-FMNH168652	WGS	GENOMIC	Hybrid Selection
SRX3753579	UCE target enrichment of Myosorex-geata-FMNH-158299 muscle/liver tissue	Myosorex geata	Illumina HiSeq 2500	Siena College	SRP133747	Raw sequence data and targetted loci from crocidurine and myosoricine shrews (Soricidae) and one outgroup eulipotyphlan (Hylomys suillus). Raw sequence reads	SRS3009595		371.94	1	SRR6794567	4082581	1020645250	Myosorex-geata-FMNH-158299	WGS	GENOMIC	Hybrid Selection
SRX3753580	UCE target enrichment of Crocidura-palawanensis-FMNH-195224 muscle/liver tissue	Crocidura palawanensis	Illumina HiSeq 2500	Siena College	SRP133747	Raw sequence data and targetted loci from crocidurine and myosoricine shrews (Soricidae) and one outgroup eulipotyphlan (Hylomys suillus). Raw sequence reads	SRS3009597		394.17	1	SRR6794566	4457047	1114261750	Crocidura-palawanensis-FMNH-195224	WGS	GENOMIC	Hybrid Selection
SRX3753581	UCE target enrichment of Crocidura-russula-ZFMK-2013.383 muscle/liver tissue	Crocidura russula	Illumina HiSeq 2500	Siena College	SRP133747	Raw sequence data and targetted loci from crocidurine and myosoricine shrews (Soricidae) and one outgroup eulipotyphlan (Hylomys suillus). Raw sequence reads	SRS3009598		431	1	SRR6794565	4899570	1224892500	Crocidura-russula-ZFMK-2013.383	WGS	GENOMIC	Hybrid Selection
SRX3753582	UCE target enrichment of Crocidura-goliath-MVZ-196210 muscle/liver tissue	Crocidura goliath	Illumina HiSeq 2500	Siena College	SRP133747	Raw sequence data and targetted loci from crocidurine and myosoricine shrews (Soricidae) and one outgroup eulipotyphlan (Hylomys suillus). Raw sequence reads	SRS3009599		216.2	1	SRR6794564	2377916	594479000	Crocidura-goliath-MVZ-196210	WGS	GENOMIC	Hybrid Selection
SRX3753583	UCE target enrichment of Crocidura-horsfieldii-MSB-231668 muscle/liver tissue	Crocidura horsfieldii	Illumina HiSeq 2500	Siena College	SRP133747	Raw sequence data and targetted loci from crocidurine and myosoricine shrews (Soricidae) and one outgroup eulipotyphlan (Hylomys suillus). Raw sequence reads	SRS3009600		371.61	1	SRR6794563	4239506	1059876500	Crocidura-horsfieldii-MSB-231668	WGS	GENOMIC	Hybrid Selection
SRX3753584	UCE target enrichment of Crocidura-batakorum-KU-165320 muscle/liver tissue	Crocidura batakorum	Illumina HiSeq 2500	Siena College	SRP133747	Raw sequence data and targetted loci from crocidurine and myosoricine shrews (Soricidae) and one outgroup eulipotyphlan (Hylomys suillus). Raw sequence reads	SRS3009601		293.3	1	SRR6794562	3306959	826739750	Crocidura-batakorum-KU-165320	WGS	GENOMIC	Hybrid Selection
SRX3753585	UCE target enrichment of Crocidura-batesi-FMNH-167706 muscle/liver tissue	Crocidura batesi	Illumina HiSeq 2500	Siena College	SRP133747	Raw sequence data and targetted loci from crocidurine and myosoricine shrews (Soricidae) and one outgroup eulipotyphlan (Hylomys suillus). Raw sequence reads	SRS3009602		69.96	1	SRR6794561	784548	196137000	Crocidura-batesi-FMNH-167706	WGS	GENOMIC	Hybrid Selection
SRX3753586	UCE target enrichment of Blarinella-griselda-AMNH-274263 muscle/liver tissue	Blarinella griselda	Illumina HiSeq 2500	Siena College	SRP133747	Raw sequence data and targetted loci from crocidurine and myosoricine shrews (Soricidae) and one outgroup eulipotyphlan (Hylomys suillus). Raw sequence reads	SRS3009603		168.62	1	SRR6794560	1881014	470253500	Blarinella-griselda-AMNH-274263	WGS	GENOMIC	Hybrid Selection
SRX3753587	UCE target enrichment of Congosorex-phillipsorum-FMNH-177682 muscle/liver tissue	Congosorex phillipsorum	Illumina HiSeq 2500	Siena College	SRP133747	Raw sequence data and targetted loci from crocidurine and myosoricine shrews (Soricidae) and one outgroup eulipotyphlan (Hylomys suillus). Raw sequence reads	SRS3009604		341.17	1	SRR6794559	3808022	952005500	Congosorex-phillipsorum-FMNH-177682	WGS	GENOMIC	Hybrid Selection
SRX3753588	UCE target enrichment of Crocidura-sibirica-TTU-111201 muscle/liver tissue	Crocidura sibirica	Illumina HiSeq 2500	Siena College	SRP133747	Raw sequence data and targetted loci from crocidurine and myosoricine shrews (Soricidae) and one outgroup eulipotyphlan (Hylomys suillus). Raw sequence reads	SRS3009605		254.39	1	SRR6794558	2826312	706578000	Crocidura-sibirica-TTU-111201	WGS	GENOMIC	Hybrid Selection
SRX3753589	UCE target enrichment of Crocidura-tansaniana-FMNH-149973 muscle/liver tissue	Crocidura tansaniana	Illumina HiSeq 2500	Siena College	SRP133747	Raw sequence data and targetted loci from crocidurine and myosoricine shrews (Soricidae) and one outgroup eulipotyphlan (Hylomys suillus). Raw sequence reads	SRS3009606		327.15	1	SRR6794557	3660464	915116000	Crocidura-tansaniana-FMNH-149973	WGS	GENOMIC	Hybrid Selection
SRX3753590	UCE target enrichment of Sylvisorex-morio-ZFMK-2016.0355 muscle/liver tissue	Sylvisorex morio	Illumina HiSeq 2500	Siena College	SRP133747	Raw sequence data and targetted loci from crocidurine and myosoricine shrews (Soricidae) and one outgroup eulipotyphlan (Hylomys suillus). Raw sequence reads	SRS3009607		706.98	1	SRR6794556	5623488	1698293376	Sylvisorex-morio-ZFMK-2016.0355	WGS	GENOMIC	Hybrid Selection
SRX3753591	UCE target enrichment of Suncus-cf-etruscus-AMNH-275574 muscle/liver tissue	Suncus etruscus	Illumina HiSeq 2500	Siena College	SRP133747	Raw sequence data and targetted loci from crocidurine and myosoricine shrews (Soricidae) and one outgroup eulipotyphlan (Hylomys suillus). Raw sequence reads	SRS3009608		228.04	1	SRR6794555	2523283	630820750	Suncus-cf-etruscus-AMNH-275574	WGS	GENOMIC	Hybrid Selection
SRX3753592	UCE target enrichment of Scutisorex-thori-FMNH-219669 muscle/liver tissue	Scutisorex thori	Illumina HiSeq 2500	Siena College	SRP133747	Raw sequence data and targetted loci from crocidurine and myosoricine shrews (Soricidae) and one outgroup eulipotyphlan (Hylomys suillus). Raw sequence reads	SRS3009609		337.9	1	SRR6794554	3794567	948641750	Scutisorex-thori-FMNH-219669	WGS	GENOMIC	Hybrid Selection
SRX3753593	UCE target enrichment of Surdisorex-norae-FMNH-190259 muscle/liver tissue	Surdisorex norae	Illumina HiSeq 2500	Siena College	SRP133747	Raw sequence data and targetted loci from crocidurine and myosoricine shrews (Soricidae) and one outgroup eulipotyphlan (Hylomys suillus). Raw sequence reads	SRS3009657		146.03	1	SRR6794553	1576218	394054500	Surdisorex-norae-FMNH-190259	WGS	GENOMIC	Hybrid Selection
SRX3753594	UCE target enrichment of Suncus-murinus-KU-164724 muscle/liver tissue	Suncus murinus	Illumina HiSeq 2500	Siena College	SRP133747	Raw sequence data and targetted loci from crocidurine and myosoricine shrews (Soricidae) and one outgroup eulipotyphlan (Hylomys suillus). Raw sequence reads	SRS3009611		370.42	1	SRR6794552	4163379	1040844750	Suncus-murinus-KU-164724	WGS	GENOMIC	Hybrid Selection
SRX5258518	sorex_palustris_pass_00	Sorex palustris	HiSeq X Ten	IRIDIAN GENOMES	SRP172926	Sorex palustris Genome sequencing	SRS4117758		20679	1	SRR8451745	176576698	52973009400	sorex_palustris_pass_00	WGS	GENOMIC	RANDOM
SRX673781	Whole-genome sequencing: insights into the virulence expansion and host adaptation of pathogenic Leptospira	Leptospira borgpetersenii	Illumina HiSeq 2500	CHGCS	SRP045393	Leptospira borgpetersenii Genome sequencing and assembly	SRS677574		647.44	1	SRR1542344	3446206	1040754212	56664	WGS	GENOMIC	RANDOM
SRX8108193	raw reeds from Neomys fodiens	Neomys fodiens	BGISEQ-500	University of Copenhagen	SRP254083	Raw sequence reads from Danish species	SRS6703875		1201.2	1	SRR11537211	22017898	2201789800	DM31	WGS	GENOMIC	PCR
SRX8108246	raw reeds from Neomys fodiens	Neomys fodiens	Illumina HiSeq 4000	University of Copenhagen	SRP254083	Raw sequence reads from Danish species	SRS6703862		586.28	1	SRR11537158	4655820	1406057640	DM30	WGS	GENOMIC	PCR
SRX8240394	raw reeds from Sorex araneus	Sorex araneus	Illumina HiSeq 4000	University of Copenhagen	SRP254083	Raw sequence reads from Danish species	SRS6703827		1548.97	1	SRR11679566	15709196	4712758800	DM26	WGS	GENOMIC	PCR
SRX8240395	raw reeds from Sorex minutus	Sorex minutus	Illumina HiSeq 4000	University of Copenhagen	SRP254083	Raw sequence reads from Danish species	SRS6703904		1954.13	1	SRR11679565	18995944	5698783200	DM28	WGS	GENOMIC	PCR
SRX8240398	raw reeds from Sorex araneus	Sorex araneus	Illumina HiSeq 4000	University of Copenhagen	SRP254083	Raw sequence reads from Danish species	SRS6473457		1741.89	1	SRR11679562	17939322	5381796600	DM9	WGS	GENOMIC	PCR

### Sheet: SRA(RNA-Seq transcriptome data)
Experiment Accession	Experiment Title	Organism Name	Instrument	Submitter	Study Accession	Study Title	Sample Accession	Sample Title	Total Size, Mb	Total RUNs	Run Accession	Total Spots	Total Bases	Library Name	Library Strategy	Library Source	Library Selection
SRX211618	GSM1055028: smu.lv.1; Suncus murinus; RNA-Seq	Suncus murinus	Illumina Genome Analyzer IIx	GEO	SRP017611	Gene Expression Defines Natural Changes in Mammalian Lifespan	SRS380732		1293.89	1	SRR636878	19021302	1940172804		RNA-Seq	TRANSCRIPTOMIC	cDNA
SRX211619	GSM1055029: smu.lv.2; Suncus murinus; RNA-Seq	Suncus murinus	Illumina Genome Analyzer IIx	GEO	SRP017611	Gene Expression Defines Natural Changes in Mammalian Lifespan	SRS380733		1332.08	1	SRR636879	19611282	2000350764		RNA-Seq	TRANSCRIPTOMIC	cDNA
SRX211620	GSM1055030: smu.lv.3; Suncus murinus; RNA-Seq	Suncus murinus	Illumina Genome Analyzer IIx	GEO	SRP017611	Gene Expression Defines Natural Changes in Mammalian Lifespan	SRS380734		1422.78	1	SRR636880	20994007	2141388714		RNA-Seq	TRANSCRIPTOMIC	cDNA
SRX2170034	RNA-Seq of Blarina brevicauda: adult abdominal skin fibroblast	Blarina brevicauda	Illumina HiSeq 2000	Harvard Medical School	SRP089986	Cell culture-based profiling across mammals reveals DNA repair and metabolism as determinants of species longevity	SRS1697723		1124.89	1	SRR4249967	17235781	1758049662	RF03	RNA-Seq	TRANSCRIPTOMIC	cDNA
SRX8429847	RNAseq of the northern short-tailed shrew	Blarina brevicauda	Illumina HiSeq 4000	Ohio State University	SRP265326	Venomics of the northern short-tailed shrew, Blarina brevicauda	SRS6741222		3400.1	1	SRR11880370	29604038	8881211400	SHREW10_WH4_SUBMAX	RNA-Seq	TRANSCRIPTOMIC	PCR
SRX8429848	RNAseq of the northern short-tailed shrew	Blarina brevicauda	Illumina HiSeq 4000	Ohio State University	SRP265326	Venomics of the northern short-tailed shrew, Blarina brevicauda	SRS6741223		3828.44	1	SRR11880369	34496681	10349004300	SHREW2_WH5_SUBMAX	RNA-Seq	TRANSCRIPTOMIC	PCR
