## Supplementary Table S4 for "Discovery of Flaviviridae-derived endogenous viral elements in shrew genomes provide novel insights into *Pestivirus* ancient history"

### Sheet: Sheet1
No.	Subfamily	Species	Sampling location	Sampling date	specimens type	gender
S2841	Crocidurinae	Crocidura attenuata	Sichuan, China	2018	liver	M
S3358	Crocidurinae	Crocidura attenuata	Zhejiang, China	2018	liver	F
S3726	Crocidurinae	Crocidura attenuata	Jiangxi, China	2018	liver	F
COB16	Crocidurinae	Crocidura caliginea	Congo, Africa	2013	DNA	M
COB27	Crocidurinae	Crocidura caliginea	Congo, Africa	2013	DNA	M
COB33	Crocidurinae	Crocidura caliginea	Congo, Africa	2013	DNA	F
COB13	Crocidurinae	Crocidura cf. denti	Congo, Africa	2013	DNA	M
COB4	Crocidurinae	Crocidura cf. denti	Congo, Africa	2013	DNA	M
NHMC1	Crocidurinae	Crocidura cf. zimmermanni	Crete, Eastern Mediterranean	2013	skin	unknown
NHMC2	Crocidurinae	Crocidura cf. zimmermanni	Crete, Eastern Mediterranean	2013	skin	unknown
COB234	Crocidurinae	Crocidura crenata	Congo, Africa	2013	DNA	M
COB77	Crocidurinae	Crocidura crenata	Congo, Africa	2014	DNA	F
COB91	Crocidurinae	Crocidura crenata	Congo, Africa	2013	DNA	F
COB18	Crocidurinae	Crocidura dolichura	Congo, Africa	2013	DNA	M
COB57	Crocidurinae	Crocidura dolichura	Congo, Africa	2013	DNA	M
S2896	Crocidurinae	Crocidura fuliginosa	Sichuan, China	2018	liver	F
S2897	Crocidurinae	Crocidura fuliginosa	Yunnan, China	2018	liver	F
S2920	Crocidurinae	Crocidura fuliginosa	Yunnan, China	2018	liver	M
SE190	Crocidurinae	Crocidura fulvastra	Senegal, Africa	2017	kidney	F
97670	Crocidurinae	Crocidura indochinensis	Lam Dong, Vietnam	2008	muscle	M
97673	Crocidurinae	Crocidura indochinensis	Lam Dong, Vietnam	2008	muscle	M
NHMC3	Crocidurinae	Crocidura leucodon	Aigaio, Eastern Mediterranean	2003	skin	unknown
NHMC4	Crocidurinae	Crocidura leucodon	Thessalia, Eastern Mediterranean	2004	skin	unknown
COB6	Crocidurinae	Crocidura littoralis	Congo, Africa	2013	DNA	M
COB20	Crocidurinae	Crocidura littoralis	Congo, Africa	2013	DNA	M
COB23	Crocidurinae	Crocidura littoralis	Congo, Africa	2013	DNA	M
COB762	Crocidurinae	Crocidura ludia cf.	Congo, Africa	2014	DNA	M
COB795	Crocidurinae	Crocidura ludia cf.	Congo, Africa	2014	DNA	M
COB802	Crocidurinae	Crocidura ludia cf.	Congo, Africa	2014	DNA	M
COB12	Crocidurinae	Crocidura olivieri	Congo, Africa	2013	DNA	F
COB24	Crocidurinae	Crocidura olivieri	Congo, Africa	2013	DNA	M
97791	Crocidurinae	Crocidura sapaensis	Lao Cai, Vietnam	2008	muscle	M
97792	Crocidurinae	Crocidura sapaensis	Lao Cai, Vietnam	2008	muscle	M
S3387	Crocidurinae	Crocidura shantungensis	Zhejiang, China	2018	liver	M
NHMC5	Crocidurinae	Crocidura suaveolens	Syria, Eastern Mediterranean	1999	skin	unknown
NHMC6	Crocidurinae	Crocidura suaveolens	Syria, Eastern Mediterranean	1999	skin	unknown
NHMC7	Crocidurinae	Crocidura suaveolens	Cyprus, Eastern Mediterranean	2009	skin	unknown
NHMC8	Crocidurinae	Crocidura suaveolens	Aigaio, Eastern Mediterranean	2013	skin	unknown
S2438	Crocidurinae	Crocidura tanakae	Anhui, China	2017	liver	unknown
S3783	Crocidurinae	Crocidura tanakae	Jiangxi, China	2018	liver	F
S3870	Crocidurinae	Crocidura tanakae	Jiangxi, China	2018	liver	M
S4038	Crocidurinae	Crocidura tanakae	Zhejiang, China	2018	liver	F
101530	Crocidurinae	Crocidura wuchihensis	Tam Dao, Vietnam	2012	muscle	M
103280	Crocidurinae	Crocidura wuchihensis	Na Hang, Vietnam	2015	muscle	F
NHMC9	Crocidurinae	Crocidura_monacha	Crete, Eastern Mediterranean	2019	skin	unknown
NHMC10	Soricinae	Neomys anomalus	Makedonia, Eastern Mediterranean	1999	skin	unknown
NHMC11	Soricinae	Neomys anomalus	Ipeiros, Eastern Mediterranean	2011	skin	unknown
COB118	Crocidurinae	Paracrocidura schoutedeni	Congo, Africa	2013	DNA	M
COB137	Crocidurinae	Paracrocidura schoutedeni	Congo, Africa	2013	DNA	M
COB199	Crocidurinae	Scutisorex congicus	Congo, Africa	2013	DNA	M
COB58	Crocidurinae	Scutisorex congicus	Congo, Africa	2013	DNA	M
NHMC12	Soricinae	Sorex araneus	Thraki, Eastern Mediterranean	1999	skin	unknown
NHMC13	Soricinae	Sorex araneus	Makedonia, Eastern Mediterranean	1996	skin	unknown
NHMC14	Soricinae	Sorex minutus	Makedonia, Eastern Mediterranean	1999	skin	unknown
NHMC15	Soricinae	Sorex minutus	Ipeiros, Eastern Mediterranean	2010	skin	unknown
COB3	Crocidurinae	Suncus cf. remyi	Congo, Africa	2013	DNA	F
NHMC16	Crocidurinae	Suncus etruscus	Crete, Eastern Mediterranean	2010	skin	unknown
NHMC17	Crocidurinae	Suncus etruscus	Aigaio, Eastern Mediterranean	2013	skin	unknown
S3717	Crocidurinae	Suncus murinus	Guangdong, China	2018	liver	M
S3718	Crocidurinae	Suncus murinus	Guangdong, China	2018	liver	F
COB28	Crocidurinae	Sylvisorex akaibei	Congo, Africa	2013	DNA	F
COB32	Crocidurinae	Sylvisorex akaibei	Congo, Africa	2013	DNA	M
COB753	Crocidurinae	Sylvisorex johnstoni	Congo, Africa	2014	DNA	M
COB783	Crocidurinae	Sylvisorex johnstoni	Congo, Africa	2014	DNA	M
COB779	Crocidurinae	Sylvisorex johnstoni	Congo, Africa	2014	DNA	M
