## Supplementary Table S5 for "Discovery of Flaviviridae-derived endogenous viral elements in shrew genomes provide novel insights into *Pestivirus* ancient history"

### Sheet: Sheet1
Name	Sequence (5'-3')
F2out	ACTTCATGGGTGGATGCAGT
F2in	GGGGTAGGGAGTGGAGAATG
R2in	CAGCACTCAACAAGAACCACA
R2out	TCCACAGCTTTGTCTCCAGT
F3Lout	TGACAGCAGCTAGAACCAAG
R3Lout	CCTCCCTTGCGGCCTATTAT
F3in	GCAGTCATGGTTGGGAGATC
R3in	GACGACCACCCTTTTGTCAC
R3out	TACGTGCCCTTGAAGTTCCT
R2in_C	TGTGGTTCTTGTTGAGTGCTG
R2out_C	ACTGGAGACAAAGCTGTGGA
F3in_C	GATCTCCCAACCATGACTGC
R3Lout_C	ATAATAGGCCGCAAGGGAGG
F3be	TGAGTTGGCATTGAACACCC
F3be_C	GGGTGTTCAATGCCAACTCA
Ftb	TGGTGCTCTCTGTTGTGCTA
F3Lout_C	CTTGGTTCTAGCTGCTGTCA
F2in_C	CATTCTCCACTCCCTACCCC
M13_f	GGCCAGTCCAATGACATGAAAAATCATCGTT
M14_r	CTATGACTCTCCATTTCTGGTTTACAAGAC
