## Supplementary Table S6 for "Discovery of Flaviviridae-derived endogenous viral elements in shrew genomes provide novel insights into *Pestivirus* ancient history"

### Sheet: Sheet1
No.	Subfamily	Species	EVE1 PCR positive	EVE1 sequence	EVE2 PCR positive	EVE2 sequence	total EVE length (bp) (including flanking region)	EVEs NCBI acession no.	Cytb PCR positive	Cytb length (bp)	cytb NCBI accession no.	sequencing method
S2841	Crocidurinae	Crocidura attenuata	complete	complete	complete	partial	2207	MW075572	A	1140	MW075598	Sanger sequencing
S3358	Crocidurinae	Crocidura attenuata	complete	complete	complete	partial	1283	MW075575	A	1117	MW075597	Sanger sequencing
S3726	Crocidurinae	Crocidura attenuata	complete	complete	complete	complete	2193	MW075579	A	1038	MW075596	Sanger sequencing
COB16	Crocidurinae	Crocidura caliginea	complete	complete	complete	complete	2235	MW075546	A	1139	MW075606	MinION
COB27	Crocidurinae	Crocidura caliginea	complete	complete	complete	complete	2203	MW075553	A	1107	MW075616	Sanger sequencing
COB33	Crocidurinae	Crocidura caliginea	complete	complete	complete	complete	2235	MW075556	A	1139	MW075628	MinION
COB13	Crocidurinae	Crocidura cf. denti	complete	complete	complete	complete	2187	MW075545	A	1096	MW075608	Sanger sequencing
COB4	Crocidurinae	Crocidura cf. denti	complete	complete	complete	complete	2187	MW075558	A	1104	MW075609	Sanger sequencing
NHMC1	Crocidurinae	Crocidura cf. zimmermanni	partial	partial	partial	partial	/	N/A	N/A	/	N/A	N/A
NHMC2	Crocidurinae	Crocidura cf. zimmermanni	N/A	N/A	N/A	N/A	/	N/A	N/A	/	N/A	N/A
COB234	Crocidurinae	Crocidura crenata	complete	complete	complete	partial	2050	MW075550	A	1015	MW075605	Sanger sequencing
COB77	Crocidurinae	Crocidura crenata	complete	complete	complete	complete	2235	MW075565	A	1139	MW075630	MinION
COB91	Crocidurinae	Crocidura crenata	complete	complete	complete	partial	2050	MW075569	A	1098	MW075607	Sanger sequencing
COB18	Crocidurinae	Crocidura dolichura	complete	complete	complete	complete	2235	MW075547	A	1139	MW075617	MinION
COB57	Crocidurinae	Crocidura dolichura	complete	complete	complete	complete	2235	MW075559	A	1139	MW075629	MinION
S2896	Crocidurinae	Crocidura fuliginosa	partial	partial	partial	partial	/	N/A	N/A	/	N/A	N/A
S2897	Crocidurinae	Crocidura fuliginosa	complete	complete	complete	complete	2220	MW075573	A	1140	MW075625	Sanger sequencing
S2920	Crocidurinae	Crocidura fuliginosa	complete	complete	complete	complete	2222	MW075574	A	682	MW075626	Sanger sequencing
SE190	Crocidurinae	Crocidura fulvastra	complete	complete	complete	complete	2168	MW075583	A	1133	MW075604	Sanger sequencing
97670	Crocidurinae	Crocidura indochinensis	complete	complete	complete	complete	2232	MW075538	A	1104	MW075588	Sanger sequencing
97673	Crocidurinae	Crocidura indochinensis	complete	complete	complete	complete	2235	MW075539	A	1085	MW075589	Sanger sequencing
NHMC3	Crocidurinae	Crocidura leucodon	partial	partial	partial	partial	/	N/A	N/A	/	N/A	N/A
NHMC4	Crocidurinae	Crocidura leucodon	N/A	N/A	N/A	N/A	/	N/A	N/A	/	N/A	N/A
COB6	Crocidurinae	Crocidura littoralis	complete	complete	complete	complete	2235	MW075561	A	1139	MW075584	MinION
COB20	Crocidurinae	Crocidura littoralis	complete	complete	complete	complete	2200	MW075549	A	1129	MW075614	Sanger sequencing
COB23	Crocidurinae	Crocidura littoralis	complete	complete	complete	complete	2235	MW075551	A	1139	MW075627	MinION
COB762	Crocidurinae	Crocidura ludia cf.	complete	complete	complete	complete	2207	MW075563	A	1095	MW075623	Sanger sequencing
COB795	Crocidurinae	Crocidura ludia cf.	complete	complete	complete	complete	2207	MW075567	A	1007	MW075624	Sanger sequencing
COB802	Crocidurinae	Crocidura ludia cf.	complete	complete	complete	complete	2203	MW075568	A	1029	MW075610	Sanger sequencing
COB12	Crocidurinae	Crocidura olivieri	complete	complete	complete	complete	2235	MW075543	A	1139	MW075595	MinION
COB24	Crocidurinae	Crocidura olivieri	complete	complete	complete	complete	2158	MW075552	A	1027	MW075615	Sanger sequencing
97791	Crocidurinae	Crocidura sapaensis	complete	complete	complete	complete	2235	MW075540	A	1103	MW075590	Sanger sequencing
97792	Crocidurinae	Crocidura sapaensis	complete	complete	complete	complete	2235	MW075541	A	1053	MW075591	Sanger sequencing
S3387	Crocidurinae	Crocidura shantungensis	complete	complete	complete	complete	2236	MW075576	A	1127	MW075599	Sanger sequencing
NHMC5	Crocidurinae	Crocidura suaveolens	N/A	N/A	partial	N/A	/	N/A	N/A	/	N/A	N/A
NHMC6	Crocidurinae	Crocidura suaveolens	partial	partial	partial	partial	/	N/A	N/A	/	N/A	N/A
NHMC7	Crocidurinae	Crocidura suaveolens	partial	partial	partial	partial	/	N/A	N/A	/	N/A	N/A
NHMC8	Crocidurinae	Crocidura suaveolens	N/A	N/A	partial	N/A	/	N/A	N/A	/	N/A	N/A
S2438	Crocidurinae	Crocidura tanakae	complete	complete	complete	complete	2232	MW075571	A	1141	MW075594	Sanger sequencing
S3783	Crocidurinae	Crocidura tanakae	complete	complete	complete	complete	2235	MW075580	A	1139	MW075585	MinION
S3870	Crocidurinae	Crocidura tanakae	complete	complete	complete	complete	2236	MW075581	A	1140	MW075601	Sanger sequencing
S4038	Crocidurinae	Crocidura tanakae	complete	complete	complete	complete	2236	MW075582	A	1138	MW075600	Sanger sequencing
101530	Crocidurinae	Crocidura wuchihensis	complete	complete	complete	complete	2235	MW075536	A	1138	MW075593	Sanger sequencing
103280	Crocidurinae	Crocidura wuchihensis	complete	complete	complete	complete	2235	MW075537	A	1015	MW075592	Sanger sequencing
NHMC9	Crocidurinae	Crocidura_monacha	complete	complete	complete	complete	2235	MW075570	A	1139	MW075586	MinION
NHMC10	Soricinae	Neomys anomalus	N/A	N/A	N/A	N/A	/	N/A	N/A	/	N/A	N/A
NHMC11	Soricinae	Neomys anomalus	N/A	N/A	partial	partial	/	N/A	N/A	/	N/A	N/A
COB118	Crocidurinae	Paracrocidura schoutedeni	complete	complete	complete	partial	1245	MW075542	A	998	MW075611	Sanger sequencing
COB137	Crocidurinae	Paracrocidura schoutedeni	complete	complete	complete	complete	561	MW075544	A	1112	MW075621	Sanger sequencing
COB199	Crocidurinae	Scutisorex congicus	complete	complete	complete	partial	2153	MW075548	A	1121	MW075612	Sanger sequencing
COB58	Crocidurinae	Scutisorex congicus	complete	complete	complete	complete	2228	MW075560	A	1120	MW075620	Sanger sequencing
NHMC12	Soricinae	Sorex araneus	N/A	N/A	N/A	N/A	/	N/A	N/A	/	N/A	N/A
NHMC13	Soricinae	Sorex araneus	N/A	N/A	N/A	N/A	/	N/A	N/A	/	N/A	N/A
NHMC14	Soricinae	Sorex minutus	N/A	N/A	N/A	N/A	/	N/A	N/A	/	N/A	N/A
NHMC15	Soricinae	Sorex minutus	N/A	N/A	N/A	N/A	/	N/A	N/A	/	N/A	N/A
COB3	Crocidurinae	Suncus cf. remyi	complete	complete	complete	complete	2235	MW075557	A	1139	MW075631	MinION
NHMC16	Crocidurinae	Suncus etruscus	partial	partial	partial	partial	/	N/A	N/A	/	N/A	N/A
NHMC17	Crocidurinae	Suncus etruscus	N/A	N/A	partial	partial	/	N/A	N/A	/	N/A	N/A
S3717	Crocidurinae	Suncus murinus	complete	N/A	complete	partial	1797	MW075577	A	1140	MW075603	Sanger sequencing
S3718	Crocidurinae	Suncus murinus	complete	complete	complete	complete	2229	MW075578	A	1102	MW075602	Sanger sequencing
COB28	Crocidurinae	Sylvisorex akaibei	complete	complete	complete	complete	2242	MW075554	A	1084	MW075618	Sanger sequencing
COB32	Crocidurinae	Sylvisorex akaibei	complete	complete	complete	complete	2241	MW075555	A	1075	MW075619	Sanger sequencing
COB753	Crocidurinae	Sylvisorex johnstoni	complete	complete	complete	complete	2197	MW075562	A	1134	MW075622	Sanger sequencing
COB783	Crocidurinae	Sylvisorex johnstoni	complete	complete	complete	partial	2149	MW075566	A	1071	MW075613	Sanger sequencing
COB779	Crocidurinae	Sylvisorex johnstoni	complete	complete	complete	complete	2235	MW075564	A	1139	MW075587	MinION
