## Supplementary Table S8 for "Discovery of Flaviviridae-derived endogenous viral elements in shrew genomes provide novel insights into *Pestivirus* ancient history"

### Sheet: protein_identity_percent
	COB779	COB77	COB753	COB783	COB118	COB137	COB199	COB58	COB28	COB32	COB234	COB91	COB762	COB802	COB795	COB18	COB57	COB3	SE190	COB12	COB24	COB13	COB4	COB16	COB27	COB33	COB20	COB23	COB6	S3358	S2841	S3726	S2897	S2920	S3783	S2438	S3870	S4038	97791	97792	97670	97673	EVE from PVKC010097735,1	103280	101530	S3717	S3718	NHMC9	S3387
COB779
COB77	96.73
COB753	95.57	98.34
COB783	94.7	97.73	98.86
COB118	92.67	88.36	87.93	87.93
COB137	88.99	79.82	78.9	78.9	94.5
COB199	86.62	87	87.35	86.2	79.74	68.81
COB58	89.44	88.52	88.15	87.26	85.78	81.65	91.2
COB28	89.82	88.73	89.46	88.43	85.34	80.73	86.97	90.33
COB32	89.82	88.73	89.46	88.61	85.34	80.73	86.59	90.33	99.64
COB234	87.17	84.32	83.82	83.62	84.91	88.07	82.11	86.09	84.69	84.69
COB91	87.58	84.73	84.23	84.04	85.34	88.07	82.54	86.5	85.1	85.1	99.39
COB762	88.93	86.53	85.93	85.8	86.21	88.07	84.82	88.33	86.69	86.51	92.26	92.67
COB802	88.93	86.53	85.93	85.8	86.21	88.07	84.82	88.33	86.69	86.51	92.26	92.67	100
COB795	88.38	85.98	85.37	85.22	85.34	88.07	84.24	87.78	86.14	85.95	91.45	91.85	99.08	99.08
COB18	86.75	84.21	83.39	83.33	84.91	87.16	82.6	85.61	84.73	84.91	90.02	90.43	93.17	93.17	92.62
COB57	87.3	84.75	83.95	83.9	85.34	88.07	82.6	86.16	85.09	85.27	90.63	91.04	93.73	93.73	93.17	98.91
COB3	91.11	88.93	88.56	87.5	88.79	88.07	85.28	89.62	88.91	89.27	86.76	87.17	88.75	88.75	88.38	86.75	87.3
SE190	91.03	88.41	87.64	87.55	89.57	88.99	85.4	89.49	88.39	88.39	90.59	91	93.27	93.27	92.71	90.84	91.4	90.28
COB12	89.11	86.57	85.79	85.61	87.07	88.07	83.56	87.61	86.73	86.73	89.41	89.82	91.51	91.51	90.96	89.47	89.84	88.2	97.01
COB24	90.28	87.66	86.88	86.77	87.83	87.16	84.62	88.56	87.64	87.64	89.57	89.98	92.15	92.15	91.59	90.09	90.65	89.16	97.94	98.5
COB13	90.77	88.38	87.62	87.33	88.79	88.99	85.8	89.63	88.17	88.17	90.43	90.84	92.8	92.8	92.25	90.59	91.14	89.85	94.58	92.62	93.46
COB4	90.77	88.38	87.62	87.33	88.79	88.99	85.8	89.63	88.17	88.17	90.22	90.63	92.62	92.62	92.07	90.41	90.96	89.85	94.39	92.44	93.27	99.63
COB16	89.29	87.11	86.35	86.36	85.78	87.16	84.32	88.34	86.91	87.09	88.8	89.41	90.59	90.59	90.04	88.93	89.29	88.2	92.52	90.74	91.4	92.62	92.44
COB27	90.59	88.38	87.62	87.52	87.5	86.24	85.99	89.63	88.17	88.35	90.02	90.22	91.88	91.88	91.33	89.85	90.41	89.48	94.21	92.25	93.08	94.1	93.91	97.05
COB33	90.93	88.57	87.82	87.5	88.79	88.99	85.47	89.8	88.36	88.55	90.63	91.04	92.62	92.62	92.07	89.84	90.56	89.84	94.39	92.2	93.46	94.65	94.46	96.01	97.79
COB20	88.91	86.51	85.71	85.38	89.22	88.99	84.6	88.5	87.04	87.04	88.98	89.39	91.5	91.5	91.13	90.02	90.57	88.91	93.45	91.31	92.51	93.16	92.98	90.76	92.05	92.61
COB23	88.75	86.75	85.98	85.61	88.36	88.99	84.7	88.52	87.27	87.27	89	89.41	91.33	91.33	91.14	89.66	90.02	88.75	93.27	91.83	92.34	92.8	92.62	90.74	92.07	92.38	96.3
COB6	88.02	86.03	85.42	84.66	86.64	89.91	84.13	87.98	86.73	86.73	87.98	88.39	90.41	90.41	90.22	89.11	89.84	88.2	92.52	90.56	91.59	91.88	91.7	90.2	91.14	91.83	95.38	98.73
S3358	91.7	87.55	87.14	87.14	86.46	84.4	82.99	88.8	87.55	87.55	88.75	89.17	90	90	89.17	88.38	89.21	90.46	93.7	90.87	92.02	94.17	94.17	90.04	91.67	92.12	93.75	92.12	90.46
S2841	90.41	88.19	87.24	86.13	86.46	84.4	85.38	88.89	88.91	88.91	88.82	89.23	90.24	90.24	89.68	88.19	88.56	90.41	92.4	90.41	91.25	92.5	92.5	90.22	91.56	91.7	90.79	90.77	90.04	97.51
S3726	89.96	87.92	86.96	85.83	85.78	81.65	85.85	88.62	88.45	88.45	88.52	88.94	89.41	89.41	88.85	87.17	87.73	89.96	91.76	89.78	90.61	92.06	92.06	89.59	90.93	90.89	89.96	89.78	89.03	96.62	97.77
S2897	91.77	89.58	88.66	87.6	88.36	86.24	85.16	89.36	89.01	89.01	88.5	88.91	90.71	90.71	90.15	88.85	89.4	90.49	92.66	90.49	91.53	92.57	92.57	90.49	92.01	92.14	91.43	91.04	90.31	94.61	94.42	93.82
S2920	91.41	89.21	88.29	87.21	88.36	86.24	84.78	88.99	88.64	88.64	88.3	88.71	90.52	90.52	89.96	88.85	89.4	90.13	92.47	90.49	91.34	92.38	92.38	90.49	91.82	91.96	91.25	90.68	89.95	94.61	94.05	93.45	99.63
S3783	91.83	89.11	88.19	87.12	88.36	89.91	85.85	89.8	89.27	89.27	88.59	89	90.77	90.77	90.22	88.75	89.29	91.65	93.27	91.83	92.34	92.62	92.62	90.74	91.88	92.01	91.13	90.93	90.2	92.95	95.02	94.61	94.33	93.97
S2438	90.73	88.73	87.8	86.72	86.64	86.24	85.63	89.23	88.71	88.71	87.96	88.37	90.2	90.2	89.65	88	88.55	91.27	92.32	90.55	91.39	92.05	92.05	90	91.31	91.27	90.56	90.36	89.64	94.61	95.93	95.53	94.33	93.97	95.82
S3870	91.11	89.11	88.19	87.12	86.64	85.32	85.85	89.8	89.27	89.27	88.19	88.59	90.59	90.59	90.04	88.38	88.93	91.47	92.9	91.11	91.96	92.62	92.62	90.74	92.07	91.83	91.13	90.93	90.2	94.61	96.31	95.91	94.88	94.52	96.37	99.09
S4038	91.11	89.11	88.19	87.12	86.64	85.32	85.85	89.8	89.27	89.27	88.19	88.59	90.59	90.59	90.04	88.38	88.93	91.47	92.9	91.11	91.96	92.62	92.62	90.74	92.07	91.83	91.13	90.93	90.2	94.61	96.31	95.91	94.88	94.52	96.37	99.09	100
97791	91.29	88.75	88.19	87.12	88.36	86.24	85.66	89.07	88.73	88.73	88.19	88.59	90.96	90.96	90.41	88.38	88.93	90.56	92.9	90.93	91.78	92.44	92.44	90.38	91.88	91.83	90.94	90.74	90.02	96.27	95.57	95.17	95.8	95.43	95.28	96	96.37	96.37
97792	91.65	89.29	88.38	87.31	87.5	85.32	85.85	89.8	89.27	89.27	89.41	89.41	91.33	91.33	90.77	89.11	89.66	91.29	93.64	91.65	92.52	93.17	93.17	91.11	92.62	92.56	91.68	91.47	90.74	95.44	96.31	95.91	95.98	95.61	96.01	96.55	97.1	97.1	98.55
97670	91.09	88.73	87.8	86.72	87.01	83.33	85.25	89.42	88.71	88.71	88.57	88.98	90.76	90.76	90.2	88.55	89.09	90.73	93.07	91.09	91.95	92.61	92.61	90.55	92.05	92	91.11	90.91	90.18	95	96.12	95.34	95.42	95.05	95.45	95.99	96.55	96.55	97.82	98.55
97673	91.64	89.27	88.35	87.29	88.31	86.11	85.82	89.96	89.25	89.25	89.18	89.59	91.31	91.31	90.76	89.09	89.64	91.27	93.63	91.64	92.51	93.16	93.16	91.09	92.61	92.55	91.67	91.45	90.73	96.25	96.3	95.9	95.97	95.6	96	96.54	97.09	97.09	98.55	99.27	99.27
EVE from PVKC010097735,1	91.83	89.47	88.56	87.5	87.93	85.32	85.85	89.8	89.09	89.09	89	89.41	91.33	91.33	90.77	89.11	89.66	91.11	93.46	91.47	92.34	93.17	93.17	91.29	92.8	92.74	91.5	91.29	90.56	95.85	96.13	95.72	96.16	95.8	95.83	96.36	96.91	96.91	98.37	99.09	98.36	99.09
103280	91.47	89.11	88.19	87.12	88.36	86.24	85.66	89.62	89.09	89.09	88.8	89.21	91.14	91.14	90.59	88.93	89.47	91.11	93.46	91.47	92.34	92.99	92.99	90.93	92.44	92.38	91.5	91.29	90.56	95.85	96.13	95.72	95.8	95.43	95.83	96.36	96.91	96.91	98.37	99.09	98.36	99.09	99.27
101530	91.65	89.29	88.38	87.31	87.93	85.32	85.85	89.8	89.27	89.27	89	89.41	91.33	91.33	90.77	89.29	89.84	91.29	93.64	91.65	92.52	93.17	93.17	91.29	92.8	92.56	91.68	91.47	90.74	95.85	95.94	95.54	95.8	95.43	96.01	96.36	96.91	96.91	98.19	98.91	98.18	98.91	99.09	99.09
S3717	88.46	88.01	87.99	86.63	83.33	*	88.73	89.09	88.89	88.89	86.65	87.17	88.68	88.68	87.99	85.97	86.43	88.91	90.38	87.78	89.44	90.3	90.3	88.91	90.07	89.82	88.19	88.01	87.56	91.85	91.28	91.2	90.64	90.18	90.05	90.48	90.95	90.95	90.72	91.86	91.63	91.63	91.63	91.63	91.86
S3718	88.14	86.86	86.64	85.52	84.91	82.57	85.09	88.28	87.93	87.93	87.7	87.91	88.5	88.5	87.94	86.13	86.68	88.5	90.6	88.5	89.47	90.17	90.17	88.14	89.61	89.42	88.66	88.5	87.96	88.8	90.59	90.15	89.71	89.34	90.33	90.49	90.69	90.69	90.33	91.06	90.86	91.04	90.88	91.06	91.06	98.19
NHMC9	90.2	87.48	86.9	85.98	88.79	88.07	84.89	88.89	87.82	87.82	89	89.21	91.7	91.7	91.14	90.74	91.29	89.29	92.52	90.74	91.78	92.8	92.8	90.74	92.44	92.2	91.5	91.47	90.74	93.78	91.7	91.08	91.96	91.59	92.2	92	92.2	92.2	92.2	92.74	92.18	92.73	92.74	92.56	92.74	89.82	89.78
S3387	91.83	89.47	88.75	87.69	88.36	87.16	87	90.89	90.36	90.36	90.22	90.43	92.8	92.8	92.25	90.38	90.93	91.65	94.02	92.2	93.27	93.91	93.91	92.01	93.73	93.47	93.16	92.92	92.2	92.95	94.28	93.68	94.15	93.78	94.19	94.55	94.74	94.74	94.56	95.28	94.73	95.27	95.1	95.1	95.28	93.21	92.34	96.01
Average	90.3815
*: identity in 0 due to partial sequences that don’t have overlap

### Sheet: nucleotide_identity_percent
	COB234	COB91	COB18	COB57	COB762	COB802	COB795	S3717	S3718	S2897	S2920	S3726	S2841	S3358	97670	97673	97791	97792	EVE from PVKC010097735,1	101530	103280	S3783	S2438	S3870	S4038	NHMC9	S3387	COB20	COB23	COB6	COB16	COB27	COB33	COB13	COB4	SE190	COB12	COB24	COB779	COB77	COB753	COB783	COB3	COB118	COB137	COB28	COB32	COB199	COB58
COB234
COB91	99.73
COB18	94.89	95.09
COB57	95.02	95.23	99.58
COB762	95.41	95.62	97.23	97.35
COB802	95.41	95.62	97.23	97.35	100
COB795	95.14	95.35	96.98	97.1	99.63	99.63
S3717	91.31	91.57	92.51	92.74	93.58	93.58	93.19
S3718	92.18	92.31	92.93	93.11	93.73	93.73	93.48	98.71
S2897	93.52	93.73	94.87	94.99	95.52	95.52	95.27	93.72	93.84
S2920	93.45	93.66	94.74	94.87	95.45	95.45	95.21	93.56	93.72	99.88
S3726	93.89	94.11	94.4	94.59	95.31	95.31	95.06	94.74	94.71	96.92	96.79
S2841	94.24	94.45	94.88	95.01	95.73	95.73	95.48	94.62	95.06	97.32	97.2	99.13
S3358	94.58	94.86	95.01	95.15	95.15	95.15	94.74	95.54	94.32	97.23	97.23	98.44	99.17
97670	93.37	93.58	94.67	94.85	95.62	95.62	95.37	94.1	94.38	97.18	97.06	97.63	98.02	97.22
97673	93.58	93.78	94.85	95.03	95.8	95.8	95.56	94.1	94.44	97.37	97.24	97.82	98.21	97.64	99.76
97791	93.32	93.52	94.61	94.79	95.68	95.68	95.44	93.64	94.2	97.19	97.06	97.57	97.96	97.78	99.03	99.27
97792	93.66	93.87	94.92	95.1	95.87	95.87	95.63	94.1	94.51	97.43	97.31	97.89	98.27	97.51	99.33	99.58	99.46
EVE from PVKC010097735,1	93.73	93.93	94.92	95.1	95.87	95.87	95.63	94.1	94.51	97.56	97.43	97.89	98.27	97.78	99.33	99.58	99.33	99.64
101530	93.52	93.73	94.86	95.04	95.75	95.75	95.5	93.95	94.39	97.31	97.19	97.76	98.15	97.65	99.21	99.45	99.21	99.52	99.64
103280	93.59	93.8	94.86	95.04	95.81	95.81	95.56	94.02	94.51	97.37	97.25	97.82	98.21	97.65	99.27	99.52	99.27	99.58	99.7	99.7
S3783	94.07	94.27	95.28	95.46	96.06	96.06	95.81	93.87	94.82	97.19	97.07	97.82	98.21	97.09	97.88	98.06	97.82	98.12	98.12	98.06	98.06
S2438	93.77	93.97	94.96	95.14	95.73	95.73	95.48	94.14	94.86	97.24	97.11	98.19	98.58	97.78	98.05	98.3	98.05	98.36	98.36	98.3	98.3	98.6
S3870	93.86	94.06	95.09	95.28	95.87	95.87	95.62	94.17	94.81	97.37	97.25	98.32	98.7	97.78	98.24	98.48	98.24	98.55	98.55	98.49	98.49	98.79	99.7
S4038	93.86	94.06	95.09	95.28	95.87	95.87	95.62	94.17	94.81	97.37	97.25	98.32	98.7	97.78	98.24	98.48	98.24	98.55	98.55	98.49	98.49	98.79	99.7	100
NHMC9	94.34	94.48	96.01	96.19	96.43	96.43	96.18	93.87	94.15	95.97	95.84	95.77	96.18	96.54	95.94	96.12	95.88	96.19	96.25	96.07	96.13	96.31	96.23	96.31	96.31
S3387	94.13	94.27	95.4	95.58	96.3	96.3	96.05	94.92	94.93	96.45	96.33	96.33	96.73	96.4	96.6	96.78	96.55	96.85	96.85	96.73	96.79	96.91	96.84	96.91	96.91	97.76
COB20	94.44	94.65	95.99	96.05	96.29	96.29	96.11	93.56	94.03	96.01	95.95	95.56	95.97	96.81	95.79	95.98	95.74	96.05	96.05	95.93	95.99	96.3	95.97	96.17	96.17	96.54	96.66
COB23	94.41	94.61	95.77	95.89	96.36	96.36	96.18	93.34	93.9	95.72	95.6	95.46	95.87	96.4	95.7	95.88	95.64	95.95	95.95	95.83	95.89	96.19	95.87	96.06	96.06	96.43	96.49	98.77
COB6	94.07	94.27	95.52	95.7	96.06	96.06	95.87	93.27	93.78	95.54	95.42	95.27	95.68	95.84	95.52	95.7	95.46	95.77	95.77	95.64	95.7	96.01	95.69	95.88	95.88	96.25	96.31	98.46	99.46
COB16	94.27	94.55	95.52	95.64	96.06	96.06	95.81	93.65	93.66	95.42	95.29	95.27	95.68	95.71	95.39	95.58	95.34	95.64	95.77	95.52	95.58	95.95	95.63	95.82	95.82	96.31	96.18	96.3	96.31	96.13
COB27	94.86	94.99	96.05	96.17	96.54	96.54	96.29	94.34	94.4	96.19	96.13	96	96.41	96.12	96.17	96.35	96.11	96.42	96.54	96.3	96.36	96.67	96.34	96.54	96.54	97.16	97.03	96.78	96.91	96.6	99.07
COB33	94.75	94.96	95.83	96.01	96.61	96.61	96.36	94.02	94.09	95.97	95.84	95.83	96.18	96.4	95.94	96.12	95.88	96.19	96.31	96.07	96.13	96.43	96.11	96.31	96.31	96.79	96.67	96.79	96.79	96.61	98.61	99.32
COB13	94.54	94.74	95.94	96.06	96.48	96.48	96.23	93.74	94.17	95.89	95.83	95.95	96.3	97.09	95.93	96.11	95.87	96.18	96.18	96.06	96.12	96.43	96.1	96.3	96.3	96.74	96.61	96.72	96.8	96.49	96.61	97.16	97.11
COB4	94.61	94.81	96	96.12	96.54	96.54	96.3	93.81	94.23	95.96	95.89	96.01	96.36	97.09	95.99	96.18	95.93	96.24	96.24	96.12	96.18	96.49	96.17	96.36	96.36	96.8	96.67	96.78	96.86	96.55	96.67	97.22	97.17	99.94
SE190	95.05	95.25	96.18	96.31	96.8	96.8	96.55	94.16	94.57	96.14	96.08	96.07	96.49	97.06	96.24	96.43	96.18	96.5	96.5	96.37	96.43	96.87	96.48	96.68	96.68	96.87	96.87	97.11	97.18	96.93	96.87	97.42	97.37	97.18	97.25
COB12	94.14	94.34	95.16	95.28	95.87	95.87	95.63	92.89	93.41	95.05	94.93	95.02	95.44	96.12	95.21	95.39	95.16	95.46	95.46	95.34	95.4	95.83	95.44	95.64	95.64	95.77	95.76	96.05	96.25	95.83	95.83	96.42	96.25	96.18	96.24	98.37
COB24	94.36	94.56	95.37	95.49	95.92	95.92	95.67	93.45	93.82	95.45	95.38	95.36	95.79	96.36	95.55	95.74	95.49	95.81	95.81	95.68	95.74	96.18	95.79	95.99	95.99	96.18	96.18	96.29	96.37	96.12	95.99	96.55	96.5	96.31	96.37	98.69	99.5
COB779	92.84	93.05	93.89	94.07	94.76	94.76	94.52	92.51	92.93	95.11	94.99	94.96	95.25	95.84	95.09	95.27	95.1	95.34	95.46	95.22	95.28	95.64	95.26	95.4	95.4	95.22	95.46	94.94	94.8	94.62	94.98	95.68	95.52	95.14	95.2	95.49	94.37	94.81
COB77	91.34	91.55	92.68	92.92	93.53	93.53	93.28	92.44	92.13	94.07	93.95	93.72	93.96	93.21	93.82	94	93.83	94.07	94.19	93.95	94.01	94.25	94.11	94.25	94.25	93.83	94.19	93.7	93.59	93.41	93.65	94.32	94.19	93.84	93.9	94.12	93.04	93.43	98.37
COB753	90.78	90.99	92.03	92.27	92.95	92.95	92.7	91.93	91.71	93.5	93.38	93.07	93.32	93.2	93.19	93.37	93.44	93.45	93.57	93.33	93.39	93.63	93.48	93.63	93.63	93.26	93.56	93.06	92.95	92.77	93.08	93.75	93.63	93.2	93.27	93.47	92.4	92.77	97.53	98.89
COB783	90.64	90.85	91.97	92.23	92.77	92.77	92.52	91.29	91.2	93.11	92.98	92.66	92.92	93.2	92.79	92.98	93.05	93.06	93.18	92.93	92.99	93.25	93.09	93.24	93.24	92.93	93.18	92.89	92.74	92.55	93.06	93.67	93.57	93.05	93.11	93.32	92.17	92.6	97.26	98.66	99.62
COB3	92.98	93.18	93.77	93.95	94.64	94.64	94.39	92.97	93.35	94.74	94.62	94.9	95.31	95.84	94.91	95.09	94.85	95.16	95.16	95.1	95.1	95.58	95.26	95.34	95.34	94.92	95.28	94.88	94.74	94.56	94.49	95.25	95.1	94.83	94.89	95.49	94.13	94.68	95.34	94.13	93.57	93.31
COB118	92.63	92.92	93.23	93.23	93.37	93.37	92.94	91.49	92.36	93.95	93.95	92.97	93.58	93.58	93.34	93.78	93.95	93.66	93.95	93.8	93.8	94.67	93.93	93.93	93.93	94.38	94.38	94.81	94.38	93.8	93.52	94.09	94.38	94.52	94.52	94.9	94.24	94.46	96.97	94.38	94.37	94.37	94.38
COB137	94.75	94.75	94.44	94.44	94.44	94.44	94.75	16.67	91.36	93.21	93.21	90.94	93.21	93.21	91.9	92.83	93.52	93.21	93.21	93.21	93.21	95.68	94.14	93.83	93.83	94.75	94.14	95.37	95.37	95.06	93.83	94.14	94.75	95.37	95.37	95.06	94.75	94.44	95.37	89.81	89.78	89.78	95.06	97.53
COB28	91.43	91.64	92.71	92.83	93.37	93.37	93.13	92.09	92.4	93.86	93.73	93.69	94.11	94.17	93.73	93.91	93.73	93.98	93.98	93.86	93.92	94.35	94.26	94.46	94.46	93.8	94.16	93.92	93.74	93.62	93.56	94.23	94.04	93.75	93.81	94.09	93.01	93.33	94.41	93.8	93.85	93.53	93.98	92.93	91.95
COB32	91.43	91.64	92.77	92.89	93.37	93.37	93.13	92.17	92.46	93.92	93.8	93.75	94.18	94.17	93.79	93.97	93.8	94.04	94.04	93.92	93.98	94.41	94.32	94.52	94.52	93.86	94.22	93.98	93.8	93.68	93.68	94.42	94.22	93.81	93.87	94.15	93.07	93.4	94.47	93.86	93.91	93.66	94.16	92.93	91.95	99.82
COB199	91.47	91.68	92.46	92.59	93.3	93.3	93.04	93.58	92.58	93.09	92.96	93.25	93.44	92.66	93.09	93.28	93.17	93.36	93.36	93.3	93.3	93.81	93.65	93.8	93.8	93.55	94	93.48	93.36	93.17	93.23	93.93	93.68	93.56	93.62	93.72	92.53	92.92	93.49	93.87	93.4	93.05	93.55	90.78	87.65	93.2	93.2
COB58	92.51	92.72	93.85	94.03	94.67	94.67	94.42	93.44	93.31	94.83	94.71	94.68	94.91	94.46	94.75	94.94	94.7	95.01	95.01	94.88	94.95	95.25	95.05	95.24	95.24	95.01	95.43	95.09	94.95	94.76	94.82	95.53	95.31	95.16	95.23	95.27	94.03	94.45	94.76	94.28	93.78	93.46	94.95	92.65	91.67	94.74	94.8	96.87
Average	95.1199
